# An RNA relay to signal mitochondrial defects across tissues at the cost of healthy aging

**DOI:** 10.64898/2026.11.26.769611

**Authors:** Carmen M. Ramos, Juan I. Bravo, Marisa Gaglio, Tripti Nair, Nicole L. Stuhr, Chia-An Yen, Claire Chung, Dilawar Mir, Marc Vermulst, Sean P. Curran

## Abstract

Mitochondrial dysfunction is a hallmark of aging, yet how stressed mitochondria communicate across tissues to coordinate organismal responses remains poorly understood. Here, we identify an RNA-mediated signaling relay that links mitochondrial dysfunction to tissue-specific and cell non-autonomous aging trajectories. Loss of the mitochondrial 1-pyrroline-5-carboxylate catabolism enzyme ALH-6 leads to adenosine deaminase acting on RNA (ADR-2) activity within the pharyngeal muscle that reduces healthspan and lifespan. RNA editing is further enhanced with age, particularly among transcripts regulated by the mitochondrial RNA polymerase, implicating mitochondrial RNA metabolism as a source of stress-associated RNA signals. We further show that DRH-1, the *Caenorhabditis elegans* orthologue of the RIG-I-like RNA sensors, functions outside the pharyngeal muscle to mediate organism-wide effects on healthspan and longevity, demonstrating that RNA-dependent mitochondrial stress signaling extends beyond the tissue of origin. Consistent with this model, the double-stranded RNA transporter SID-1 facilitates signaling from the pharynx to peripheral tissues. Together, these findings establish RNA editing and inter-tissue RNA-based signaling as integral components of a mitochondrial surveillance pathway that coordinates organismal adaptation to mitochondrial dysfunction. Our work identifies edited RNA as both the intracellular effector and molecular messenger of mitochondrial stress, revealing a mechanism where localized mitochondrial dysfunction drives systemic aging phenotypes.
