## Supplementary material for "An RNA relay to signal mitochondrial defects across tissues at the cost of healthy aging": Table S1

### Sheet: Normalized OCR
Unassigned Well
Unselected Well
OCR Data
ECAR Data		Basal	FCCP	NaZ
PER Data
OCR (pmol/min)					OCR (pmol/min)					OCR (pmol/min)					OCR (pmol/min)					OCR (pmol/min)					OCR (pmol/min)
Time	WT				Time	alh-6lf				Time	Pharyngeal Rescue;alh-6lf				Time	Neuronal Rescue;alh-6lf				Time	BWM Rescue;alh-6lf				Time	Native Rescue;alh-6lf
	A05	A06	A07	A08		B05	B06	B07	B08		D05	D06	D07	D08		E05	E06	E07	E08		G05	G06	G07	G08		F05	F06	F07	F08
1.08592	121.202	73.9216	148.107	134.732	1.08592	150.015	303.906	261.343	121.201	1.08592	140.14	162.749	37.6973	244.752	1.08592	49.4401	279.802	163.524	72.5298	1.08592	108.172	58.7732	86.6768	119.78	1.08592	213.661	28.0187	203.523	81.6269
7.80037	155.382	73.2106	132.841	137.293	7.80037	102.248	243.21	164.637	106.141	7.80037	126.828	72.6993	34.4375	226.906	7.80037	106.342	198.173	105.691	96.8157	7.80037	116.091	111.221	127.331	155.274	7.80037	208.495	79.2302	234.436	141.478
14.5133	171.6	34.5651	143.792	96.0968	14.5133	186.712	225.676	178.045	143.007	14.5133	126.953	182.476	48.695	299.711	14.5133	73.5575	94.0102	85.4914	53.1227	14.5133	81.7603	133.297	115.912	144.029	14.5133	158.095	31.186	205.155	161.665
21.2296	151.137	78.0574	116.322	95.9352	21.2296	36.0176	201.474	112.532	151.762	21.2296	59.0271	226.998	37.204	271.83	21.2296	20.0955	112.16	131.665	70.9587	21.2296	54.5378	124.344	124.867	216.199	21.2296	209.516	107.894	205.886	222.874
27.9462	147.559	73.6983	154.049	104.663	27.9462	110.984	103.356	103.099	125.073	27.9462	70.4377	135.85	65.0116	228.829	27.9462	55.7864	94.0599	98.5947	119.405	27.9462	126.498	75.2677	222.561	143.05	27.9462	199.402	29.9017	180.529	175.629
34.7544	178.739	59.0175	120.46	123.811	34.7544	74.1481	150.561	90.5009	100.035	34.7544	98.4595	171.957	79.039	327.291	34.7544	58.346	128.937	126.413	105.833	34.7544	192.018	93.2684	177.459	200.446	34.7544	151.633	62.7062	135.782	147.541
41.4736	131.245	111.993	155.876	82.1122	41.4736	61.0096	70.9994	137.934	90.0089	41.4736	64.2431	104.96	46.4382	219.169	41.4736	79.3848	122.702	147.174	73.409	41.4736	120.556	85.8782	140.84	380.722	41.4736	110.125	60.8436	152.047	78.5419
48.1969	142.145	199.204	85.0003	197.611	48.1969	77.0378	109.373	79.9764	114.825	48.1969	104.067	108.139	146.326	118.99	48.1969	57.0355	248.176	98.978	57.0081	48.1969	181.055	277.296	356.311	392.072	48.1969	115.76	40.1518	135.838	111.827
54.9176	168.83	148.274	188.358	247.639	54.9176	85.0444	173.103	220.931	169.028	54.9176	62.0672	147.281	61.8827	235.781	54.9176	39.4881	157.871	127.304	83.8857	54.9176	203.059	237.519	258.852	221.579	54.9176	91.2321	28.5572	169.106	118.737
61.6391	168.133	67.7615	196.929	150.064	61.6391	69.222	177.572	188.961	152.156	61.6391	75.4713	52.6046	82.5497	305.076	61.6391	110.477	188.012	67.5103	58.0774	61.6391	216.951	165.69	379.036	383.841	61.6391	58.3836	59.5353	144.439	175.362
68.362	159.921	111.423	221.475	132.246	68.362	25.7681	188.335	119.071	67.0379	68.362	69.7469	73.4394	21.4455	72.8272	68.362	60.027	215.149	111.452	89.581	68.362	281.813	205.85	245.381	246.559	68.362	128.722	53.7638	132.42	48.9363
75.0883	199.759	86.4902	110.203	127.621	75.0883	34.4975	109.327	113.376	142.828	75.0883	99.6614	93.9292	17.9905	294.383	75.0883	113.57	255.069	168.309	80.9639	75.0883	250.093	126.284	320.953	322.016	75.0883	180.493	64.4299	102.184	115.714
81.8138	161.094	159.846	200.945	119.54	81.8138	117.629	153.886	112.004	82.3493	81.8138	92.1079	124.348	50.9368	144.512	81.8138	85.5658	135.111	113.912	111.323	81.8138	258.329	149.283	271.288	296.496	81.8138	124.211	32.9541	132.221	109.432
88.5449	162.702	73.5001	121.053	78.0031	88.5449	50.2753	111.17	154.917	80.1242	88.5449	114.121	65.929	44.3639	153.781	88.5449	97.7097	179.982	161.208	97.8179	88.5449	212.467	110.868	240.71	207.775	88.5449	139.036	26.7584	152.034	102.976
95.3523	43.5292	28.1881	35.5462	33.6015	95.3523	10.1026	28.7433	38.7947	21.8575	95.3523	22.9102	30.4548	17.9401	95.9298	95.3523	10.3399	51.7725	27.9786	41.6276	95.3523	26.1005	27.0472	28.9134	41.6484	95.3523	21.4807	12.624	20.5308	20.8247
102.08	29.8417	22.099	26.6852	41.7545	102.08	12.4751	35.3117	21.3232	23.0008	102.08	24.6476	37.2389	16.689	93.2648	102.08	12.2095	50.5392	26.2921	35.8277	102.08	26.8436	24.3442	29.4436	37.2809	102.08	22.6286	10.2884	21.0915	20.9146
108.807	38.3051	23.9654	19.2664	32.929	108.807	10.4924	26.2013	20.6373	19.0652	108.807	26.3423	30.0652	16.9738	87.2311	108.807	11.0722	56.994	25.6113	28.5437	108.807	23.1543	21.5714	26.4873	32.4396	108.807	21.7326	9.93512	20.1829	19.4253
115.535	33.7995	16.5983	23.0444	31.5094	115.535	8.50209	23.2512	18.8201	13.4577	115.535	31.4787	28.2582	15.9604	88.1499	115.535	15.5006	46.0379	24.7526	25.3798	115.535	20.8705	20.8647	23.925	29.8892	115.535	19.6482	7.61615	17.2768	17.1512
WORMS/Well	16	9	14	12		7	13	13	11		13	12	7	25		8	22	16	12		23	20	30	26		20	9	20	15
OCR (pmol/min/worm)					OCR (pmol/min)					OCR (pmol/min)					OCR (pmol/min)					OCR (pmol/min)					OCR (pmol/min)
Time	WT				Time	alh-6lf				Time	Pharyngeal Rescue;alh-6lf				Time	Neuronal Rescue;alh-6lf				Time	BWM Rescue;alh-6lf				Time	Native Rescue;alh-6lf
	A05	A06	A07	A08		B05	B06	B07	B08		D05	D06	D07	D08		E05	E06	E07	E08		G05	G06	G07	G08		F05	F06	F07	F08
1.08592	7.57515	8.21352	10.579	11.2277	1.08592	21.4307	23.3774	20.1033	11.0182	1.08592	10.78	13.5624	5.38533	9.79008	1.08592	6.18001	12.7183	10.2203	6.04415	1.08592	4.70314	2.93866	2.88923	4.60693	1.08592	10.683	3.11318	10.1761	5.44179
7.80037	9.71136	8.13451	9.48862	11.4411	7.80037	14.6069	18.7085	12.6644	9.64919	7.80037	9.75601	6.05827	4.91965	9.07625	7.80037	13.2928	9.00785	6.60567	8.06797	7.80037	5.04743	5.56104	4.24435	5.97209	7.80037	10.4247	8.80335	11.7218	9.43186
14.5133	10.725	3.84056	10.2709	8.00807	14.5133	26.6732	17.3597	13.6958	13.0006	14.5133	9.76563	15.2064	6.95643	11.9884	14.5133	9.19469	4.27319	5.34321	4.42689	14.5133	3.55479	6.66485	3.86372	5.53959	14.5133	7.90476	3.46511	10.2578	10.7777
21.2296	9.44609	8.67305	8.30872	7.9946	21.2296	5.14538	15.498	8.65628	13.7965	21.2296	4.54055	18.9165	5.31486	10.8732	21.2296	2.51194	5.0982	8.22904	5.91323	21.2296	2.37121	6.21721	4.16222	8.31533	21.2296	10.4758	11.9882	10.2943	14.8583
27.9462	9.22246	8.1887	11.0035	8.72188	27.9462	15.8549	7.9505	7.93069	11.3702	27.9462	5.41829	11.3208	9.28737	9.15317	27.9462	6.9733	4.27545	6.16217	9.95039	27.9462	5.49993	3.76338	7.41871	5.50193	27.9462	9.97008	3.32241	9.02645	11.7086
34.7544	11.1712	6.5575	8.60431	10.3176	34.7544	10.5926	11.5816	6.96161	9.09405	34.7544	7.57381	14.3297	11.2913	13.0916	34.7544	7.29325	5.86079	7.90079	8.8194	34.7544	8.34862	4.66342	5.91532	7.70945	34.7544	7.58165	6.96736	6.78908	9.83607
41.4736	8.20281	12.4437	11.134	6.84268	41.4736	8.71566	5.4615	10.6103	8.18262	41.4736	4.94178	8.74667	6.63402	8.76676	41.4736	9.9231	5.57735	9.19837	6.11742	41.4736	5.24154	4.29391	4.69466	14.6431	41.4736	5.50627	6.7604	7.60235	5.23613
48.1969	8.88405	22.1338	6.07145	16.4676	48.1969	11.0054	8.4133	6.15203	10.4386	48.1969	8.00512	9.01157	20.9037	4.7596	48.1969	7.12944	11.2807	6.18613	4.75068	48.1969	7.87197	13.8648	11.877	15.0797	48.1969	5.78802	4.46131	6.79189	7.45514
54.9176	10.5519	16.4749	13.4541	20.6365	54.9176	12.1492	13.3156	16.9947	15.3662	54.9176	4.7744	12.2734	8.84039	9.43124	54.9176	4.93601	7.17594	7.9565	6.99048	54.9176	8.82864	11.8759	8.6284	8.52228	54.9176	4.56161	3.17302	8.45532	7.91581
61.6391	10.5083	7.52906	14.0663	12.5053	61.6391	9.88886	13.6594	14.5355	13.8324	61.6391	5.80548	4.38372	11.7928	12.203	61.6391	13.8096	8.54602	4.2194	4.83978	61.6391	9.43267	8.28451	12.6345	14.7631	61.6391	2.91918	6.61503	7.22197	11.6908
68.362	9.99506	12.3803	15.8196	11.0205	68.362	3.68115	14.4873	9.1593	6.09436	68.362	5.36515	6.11995	3.06365	2.91309	68.362	7.50338	9.7795	6.96574	7.46508	68.362	12.2527	10.2925	8.17937	9.48304	68.362	6.4361	5.97375	6.62098	3.26242
75.0883	12.485	9.61003	7.87165	10.6351	75.0883	4.92822	8.4098	8.7212	12.9844	75.0883	7.66626	7.82744	2.57008	11.7753	75.0883	14.1962	11.5941	10.5193	6.74699	75.0883	10.8736	6.31422	10.6984	12.3852	75.0883	9.02465	7.15888	5.10918	7.71429
81.8138	10.0684	17.7606	14.3532	9.96165	81.8138	16.8042	11.8374	8.61567	7.4863	81.8138	7.08522	10.3623	7.27668	5.78048	81.8138	10.6957	6.14139	7.11951	9.27691	81.8138	11.2317	7.46415	9.04293	11.4037	81.8138	6.21055	3.66157	6.61103	7.2955
88.5449	10.1689	8.16668	8.64662	6.50026	88.5449	7.18218	8.55156	11.9167	7.28402	88.5449	8.77857	5.49408	6.3377	6.15124	88.5449	12.2137	8.18099	10.0755	8.15149	88.5449	9.23771	5.54338	8.02367	7.99133	88.5449	6.9518	2.97316	7.60169	6.86509
95.3523	2.72057	3.13202	2.53901	2.80012	95.3523	1.44323	2.21102	2.98421	1.98705	95.3523	1.76232	2.5379	2.56287	3.83719	95.3523	1.29249	2.35329	1.74866	3.46897	95.3523	1.1348	1.35236	0.963781	1.60186	95.3523	1.07403	1.40266	1.02654	1.38832
102.08	1.86511	2.45544	1.90608	3.47954	102.08	1.78216	2.71628	1.64024	2.09098	102.08	1.89597	3.10325	2.38415	3.73059	102.08	1.52619	2.29724	1.64326	2.98564	102.08	1.16711	1.21721	0.981453	1.43388	102.08	1.13143	1.14315	1.05457	1.39431
108.807	2.39407	2.66282	1.37617	2.74408	108.807	1.49891	2.01548	1.58749	1.7332	108.807	2.02633	2.50543	2.42482	3.48924	108.807	1.38403	2.59064	1.6007	2.37865	108.807	1.00671	1.07857	0.882911	1.24768	108.807	1.08663	1.1039	1.00914	1.29502
115.535	2.11247	1.84426	1.64603	2.62578	115.535	1.21458	1.78855	1.4477	1.22343	115.535	2.42144	2.35485	2.28005	3.526	115.535	1.93757	2.09263	1.54704	2.11498	115.535	0.907413	1.04324	0.797499	1.14958	115.535	0.982412	0.846239	0.863841	1.14341
Average OCR (pmol/min/worm)					OCR (pmol/min)					OCR (pmol/min)					OCR (pmol/min)					OCR (pmol/min)					OCR (pmol/min)
Time					Time					Time					Time					Time					Time
	WT_Average_10uM FCCP					alh-6lf_Average_10uM FCCP					Pharyngeal Rescue;alh-6lf_Average_10uM FCCP					Neuronal Rescue;alh-6lf_Average_10uM FCCP					BWM Rescue;alh-6lf_Average_10uM FCCP					Native Rescue;alh-6lf_Average_10uM FCCP
1.08592	9.39885				1.08592	18.9824				1.08592	9.87946				1.08592	8.79067				1.08592	3.78449				1.08592	7.35354
7.80037	9.69389				7.80037	13.9072				7.80037	7.45255				7.80037	9.24357				7.80037	5.20623				7.80037	10.0954
14.5133	8.21113				14.5133	17.6823				14.5133	10.9792				14.5133	5.8095				14.5133	4.90574				14.5133	8.10133
21.2296	8.60562				21.2296	10.774				21.2296	9.91128				21.2296	5.4381				21.2296	5.26649				21.2296	11.9042
27.9462	9.28413				27.9462	10.7766				27.9462	8.79492				27.9462	6.84033				27.9462	5.54599				27.9462	8.50689
34.7544	9.16264				34.7544	9.55745				34.7544	11.5716				34.7544	7.46856				34.7544	6.6592				34.7544	7.79354
41.4736	9.6558				41.4736	8.24252				41.4736	7.27231				41.4736	7.70406				41.4736	7.21831				41.4736	6.27629
48.1969	13.3892				48.1969	9.00234				48.1969	10.67				48.1969	7.33675				48.1969	12.1734				48.1969	6.12409
54.9176	15.2794				54.9176	14.4564				54.9176	8.82987				54.9176	6.76473				54.9176	9.46382				54.9176	6.02644
61.6391	11.1523				61.6391	12.979				61.6391	8.54627				61.6391	7.85371				61.6391	11.2787				61.6391	7.11174
68.362	12.3039				68.362	8.35553				68.362	4.36546				68.362	7.92842				68.362	10.0519				68.362	5.57331
75.0883	10.1504				75.0883	8.7609				75.0883	7.45977				75.0883	10.7641				75.0883	10.0679				75.0883	7.25175
81.8138	13.036				81.8138	11.1859				81.8138	7.62617				81.8138	8.30838				81.8138	9.78561				81.8138	5.94466
88.5449	8.3706				88.5449	8.73361				88.5449	6.6904				88.5449	9.65541				88.5449	7.69902				88.5449	6.09794
95.3523	2.79793				95.3523	2.15638				95.3523	2.67507				95.3523	2.21585				95.3523	1.2632				95.3523	1.22289
102.08	2.42654				102.08	2.05742				102.08	2.77849				102.08	2.11308				102.08	1.19991				102.08	1.18087
108.807	2.29429				108.807	1.70877				108.807	2.61146				108.807	1.9885				108.807	1.05397				108.807	1.12367
115.535	2.05713				115.535	1.41857				115.535	2.64558				115.535	1.92306				115.535	0.974433				115.535	0.958976
	WT_STDEV_10uM FCCP					alh-6lf_STDEV_10uM FCCP					Pharyngeal Rescue;alh-6lf_STDEV_10uM FCCP					Neuronal Rescue;alh-6lf_STDEV_10uM FCCP					BWM Rescue;alh-6lf_STDEV_10uM FCCP					Native Rescue;alh-6lf_Average_10uM FCCP
1.08592	1.77655				1.08592	5.47706				1.08592	3.39512				1.08592	3.25723				1.08592	1.00619				1.08592	3.68275
7.80037	1.3573				7.80037	3.79549				7.80037	2.33109				7.80037	2.87474				7.80037	0.744505				7.80037	1.27322
14.5133	3.14671				14.5133	6.29156				14.5133	3.49013				14.5133	2.3057				14.5133	1.4614				14.5133	3.33398
21.2296	0.62515				21.2296	4.74756				21.2296	6.63302				21.2296	2.35888				21.2296	2.56914				21.2296	2.11073
27.9462	1.22149				27.9462	3.75177				27.9462	2.45986				27.9462	2.3614				27.9462	1.49319				27.9462	3.63046
34.7544	2.03851				34.7544	2.01012				34.7544	2.94272				34.7544	1.24194				34.7544	1.68262				34.7544	1.40337
41.4736	2.58084				41.4736	2.12665				41.4736	1.84805				41.4736	2.17543				41.4736	4.9651				41.4736	1.10569
48.1969	7.29818				48.1969	2.202				48.1969	7.0596				48.1969	2.80534				48.1969	3.15687				48.1969	1.30326
54.9176	4.31314				54.9176	2.15214				54.9176	3.09122				54.9176	1.289				54.9176	1.61309				54.9176	2.56625
61.6391	2.82046				61.6391	2.09466				61.6391	4.03116				61.6391	4.40621				61.6391	2.96381				61.6391	3.59649
68.362	2.53929				68.362	4.66217				68.362	1.62087				68.362	1.25812				68.362	1.70602				68.362	1.56446
75.0883	1.92957				75.0883	3.2991				75.0883	3.77318				75.0883	3.09112				75.0883	2.6145				75.0883	1.62853
81.8138	3.75569				81.8138	4.17461				81.8138	1.94145				81.8138	2.06129				81.8138	1.88415				81.8138	1.58661
88.5449	1.51103				88.5449	2.21159				88.5449	1.43837				88.5449	1.92847				88.5449	1.54975				88.5449	2.10896
95.3523	0.248086				95.3523	0.639152				95.3523	0.85927				95.3523	0.941639				95.3523	0.276151				95.3523	0.200329
102.08	0.751827				102.08	0.477853				102.08	0.805461				102.08	0.673411				102.08	0.186047				102.08	0.147618
108.807	0.630085				108.807	0.226142				108.807	0.621546				108.807	0.586103				108.807	0.15234				108.807	0.121434
115.535	0.424558				115.535	0.269213				115.535	0.589777				115.535	0.262801				115.535	0.154066				115.535	0.137024

### Sheet: BASAL RESP
OCR (pmol/min)					OCR (pmol/min)					OCR (pmol/min)					OCR (pmol/min)					OCR (pmol/min)					OCR (pmol/min)
Time					Time					Time					Time					Time					Time
	WT				Time	alh-6lf				Time	Pharyngeal Rescue;alh-6lf				Time	Neuronal Rescue;alh-6lf				Time	BWM Rescue;alh-6lf				Time	Native Rescue;alh-6lf
1.08592	121.202	73.9216	148.107	134.732	1.08592	150.015	303.906	261.343	121.201	1.08592	140.14	162.749	37.6973	244.752	1.08592	49.4401	279.802	163.524	72.5298	1.08592	108.172	58.7732	86.6768	119.78	1.08592	213.661	28.0187	203.523	81.6269
7.80037	155.382	73.2106	132.841	137.293	7.80037	102.248	243.21	164.637	106.141	7.80037	126.828	72.6993	34.4375	226.906	7.80037	106.342	198.173	105.691	96.8157	7.80037	116.091	111.221	127.331	155.274	7.80037	208.495	79.2302	234.436	141.478
14.5133	171.6	34.5651	143.792	96.0968	14.5133	186.712	225.676	178.045	143.007	14.5133	126.953	182.476	48.695	299.711	14.5133	73.5575	94.0102	85.4914	53.1227	14.5133	81.7603	133.297	115.912	144.029	14.5133	158.095	31.186	205.155	161.665
21.2296	151.137	78.0574	116.322	95.9352	21.2296	36.0176	201.474	112.532	151.762	21.2296	59.0271	226.998	37.204	271.83	21.2296	20.0955	112.16	131.665	70.9587	21.2296	54.5378	124.344	124.867	216.199	21.2296	209.516	107.894	205.886	222.874
27.9462	147.559	73.6983	154.049	104.663	27.9462	110.984	103.356	103.099	125.073	27.9462	70.4377	135.85	65.0116	228.829	27.9462	55.7864	94.0599	98.5947	119.405	27.9462	126.498	75.2677	222.561	143.05	27.9462	199.402	29.9017	180.529	175.629
34.7544	178.739	59.0175	120.46	123.811	34.7544	74.1481	150.561	90.5009	100.035	34.7544	98.4595	171.957	79.039	327.291	34.7544	58.346	128.937	126.413	105.833	34.7544	192.018	93.2684	177.459	200.446	34.7544	151.633	62.7062	135.782	147.541
41.4736	131.245	111.993	155.876	82.1122	41.4736	61.0096	70.9994	137.934	90.0089	41.4736	64.2431	104.96	46.4382	219.169	41.4736	79.3848	122.702	147.174	73.409	41.4736	120.556	85.8782	140.84	380.722	41.4736	110.125	60.8436	152.047	78.5419
48.1969	142.145	199.204	85.0003	197.611	48.1969	77.0378	109.373	79.9764	114.825	48.1969	104.067	108.139	146.326	118.99	48.1969	57.0355	248.176	98.978	57.0081	48.1969	181.055	277.296	356.311	392.072	48.1969	115.76	40.1518	135.838	111.827
54.9176	168.83	148.274	188.358	247.639	54.9176	85.0444	173.103	220.931	169.028	54.9176	62.0672	147.281	61.8827	235.781	54.9176	39.4881	157.871	127.304	83.8857	54.9176	203.059	237.519	258.852	221.579	54.9176	91.2321	28.5572	169.106	118.737
61.6391	168.133	67.7615	196.929	150.064	61.6391	69.222	177.572	188.961	152.156	61.6391	75.4713	52.6046	82.5497	305.076	61.6391	110.477	188.012	67.5103	58.0774	61.6391	216.951	165.69	379.036	383.841	61.6391	58.3836	59.5353	144.439	175.362
68.362	159.921	111.423	221.475	132.246	68.362	25.7681	188.335	119.071	67.0379	68.362	69.7469	73.4394	21.4455	72.8272	68.362	60.027	215.149	111.452	89.581	68.362	281.813	205.85	245.381	246.559	68.362	128.722	53.7638	132.42	48.9363
75.0883	199.759	86.4902	110.203	127.621	75.0883	34.4975	109.327	113.376	142.828	75.0883	99.6614	93.9292	17.9905	294.383	75.0883	113.57	255.069	168.309	80.9639	75.0883	250.093	126.284	320.953	322.016	75.0883	180.493	64.4299	102.184	115.714
81.8138	161.094	159.846	200.945	119.54	81.8138	117.629	153.886	112.004	82.3493	81.8138	92.1079	124.348	50.9368	144.512	81.8138	85.5658	135.111	113.912	111.323	81.8138	258.329	149.283	271.288	296.496	81.8138	124.211	32.9541	132.221	109.432
88.5449	162.702	73.5001	121.053	78.0031	88.5449	50.2753	111.17	154.917	80.1242	88.5449	114.121	65.929	44.3639	153.781	88.5449	97.7097	179.982	161.208	97.8179	88.5449	212.467	110.868	240.71	207.775	88.5449	139.036	26.7584	152.034	102.976
95.3523	43.5292	28.1881	35.5462	33.6015	95.3523	10.1026	28.7433	38.7947	21.8575	95.3523	22.9102	30.4548	17.9401	95.9298	95.3523	10.3399	51.7725	27.9786	41.6276	95.3523	26.1005	27.0472	28.9134	41.6484	95.3523	21.4807	12.624	20.5308	20.8247
102.08	29.8417	22.099	26.6852	41.7545	102.08	12.4751	35.3117	21.3232	23.0008	102.08	24.6476	37.2389	16.689	93.2648	102.08	12.2095	50.5392	26.2921	35.8277	102.08	26.8436	24.3442	29.4436	37.2809	102.08	22.6286	10.2884	21.0915	20.9146
108.807	38.3051	23.9654	19.2664	32.929	108.807	10.4924	26.2013	20.6373	19.0652	108.807	26.3423	30.0652	16.9738	87.2311	108.807	11.0722	56.994	25.6113	28.5437	108.807	23.1543	21.5714	26.4873	32.4396	108.807	21.7326	9.93512	20.1829	19.4253
115.535	33.7995	16.5983	23.0444	31.5094	115.535	8.50209	23.2512	18.8201	13.4577	115.535	31.4787	28.2582	15.9604	88.1499	115.535	15.5006	46.0379	24.7526	25.3798	115.535	20.8705	20.8647	23.925	29.8892	115.535	19.6482	7.61615	17.2768	17.1512
WORMS/Well	16	9	14	12		7	13	13	11		13	12	7	25		8	22	16	12		23	20	30	26		20	9	20	15
OCR (pmol/min/worm)					OCR (pmol/min)					OCR (pmol/min)					OCR (pmol/min)					OCR (pmol/min)					OCR (pmol/min)
Time					Time					Time					Time					Time					Time
	WT				Time	alh-6lf				Time	Pharyngeal Rescue;alh-6lf				Time	Neuronal Rescue;alh-6lf				Time	BWM Rescue;alh-6lf				Time	Native Rescue;alh-6lf
1.08592	7.57515	8.21352	10.579	11.2277	1.08592	21.4307	23.3774	20.1033	11.0182	1.08592	10.78	13.5624	5.38533	9.79008	1.08592	6.18001	12.7183	10.2203	6.04415	1.08592	4.70314	2.93866	2.88923	4.60693	1.08592	10.683	3.11318	10.1761	5.44179
7.80037	9.71136	8.13451	9.48862	11.4411	7.80037	14.6069	18.7085	12.6644	9.64919	7.80037	9.75601	6.05827	4.91965	9.07625	7.80037	13.2928	9.00785	6.60567	8.06797	7.80037	5.04743	5.56104	4.24435	5.97209	7.80037	10.4247	8.80335	11.7218	9.43186
14.5133	10.725	3.84056	10.2709	8.00807	14.5133	26.6732	17.3597	13.6958	13.0006	14.5133	9.76563	15.2064	6.95643	11.9884	14.5133	9.19469	4.27319	5.34321	4.42689	14.5133	3.55479	6.66485	3.86372	5.53959	14.5133	7.90476	3.46511	10.2578	10.7777
21.2296	9.44609	8.67305	8.30872	7.9946	21.2296	5.14538	15.498	8.65628	13.7965	21.2296	4.54055	18.9165	5.31486	10.8732	21.2296	2.51194	5.0982	8.22904	5.91323	21.2296	2.37121	6.21721	4.16222	8.31533	21.2296	10.4758	11.9882	10.2943	14.8583
27.9462	9.22246	8.1887	11.0035	8.72188	27.9462	15.8549	7.9505	7.93069	11.3702	27.9462	5.41829	11.3208	9.28737	9.15317	27.9462	6.9733	4.27545	6.16217	9.95039	27.9462	5.49993	3.76338	7.41871	5.50193	27.9462	9.97008	3.32241	9.02645	11.7086
34.7544	11.1712	6.5575	8.60431	10.3176	34.7544	10.5926	11.5816	6.96161	9.09405	34.7544	7.57381	14.3297	11.2913	13.0916	34.7544	7.29325	5.86079	7.90079	8.8194	34.7544	8.34862	4.66342	5.91532	7.70945	34.7544	7.58165	6.96736	6.78908	9.83607
41.4736	8.20281	12.4437	11.134	6.84268	41.4736	8.71566	5.4615	10.6103	8.18262	41.4736	4.94178	8.74667	6.63402	8.76676	41.4736	9.9231	5.57735	9.19837	6.11742	41.4736	5.24154	4.29391	4.69466	14.6431	41.4736	5.50627	6.7604	7.60235	5.23613
48.1969	8.88405	22.1338	6.07145	16.4676	48.1969	11.0054	8.4133	6.15203	10.4386	48.1969	8.00512	9.01157	20.9037	4.7596	48.1969	7.12944	11.2807	6.18613	4.75068	48.1969	7.87197	13.8648	11.877	15.0797	48.1969	5.78802	4.46131	6.79189	7.45514
54.9176	10.5519	16.4749	13.4541	20.6365	54.9176	12.1492	13.3156	16.9947	15.3662	54.9176	4.7744	12.2734	8.84039	9.43124	54.9176	4.93601	7.17594	7.9565	6.99048	54.9176	8.82864	11.8759	8.6284	8.52228	54.9176	4.56161	3.17302	8.45532	7.91581
61.6391	10.5083	7.52906	14.0663	12.5053	61.6391	9.88886	13.6594	14.5355	13.8324	61.6391	5.80548	4.38372	11.7928	12.203	61.6391	13.8096	8.54602	4.2194	4.83978	61.6391	9.43267	8.28451	12.6345	14.7631	61.6391	2.91918	6.61503	7.22197	11.6908
68.362	9.99506	12.3803	15.8196	11.0205	68.362	3.68115	14.4873	9.1593	6.09436	68.362	5.36515	6.11995	3.06365	2.91309	68.362	7.50338	9.7795	6.96574	7.46508	68.362	12.2527	10.2925	8.17937	9.48304	68.362	6.4361	5.97375	6.62098	3.26242
75.0883	12.485	9.61003	7.87165	10.6351	75.0883	4.92822	8.4098	8.7212	12.9844	75.0883	7.66626	7.82744	2.57008	11.7753	75.0883	14.1962	11.5941	10.5193	6.74699	75.0883	10.8736	6.31422	10.6984	12.3852	75.0883	9.02465	7.15888	5.10918	7.71429
81.8138	10.0684	17.7606	14.3532	9.96165	81.8138	16.8042	11.8374	8.61567	7.4863	81.8138	7.08522	10.3623	7.27668	5.78048	81.8138	10.6957	6.14139	7.11951	9.27691	81.8138	11.2317	7.46415	9.04293	11.4037	81.8138	6.21055	3.66157	6.61103	7.2955
88.5449	10.1689	8.16668	8.64662	6.50026	88.5449	7.18218	8.55156	11.9167	7.28402	88.5449	8.77857	5.49408	6.3377	6.15124	88.5449	12.2137	8.18099	10.0755	8.15149	88.5449	9.23771	5.54338	8.02367	7.99133	88.5449	6.9518	2.97316	7.60169	6.86509
95.3523	2.72057	3.13202	2.53901	2.80012	95.3523	1.44323	2.21102	2.98421	1.98705	95.3523	1.76232	2.5379	2.56287	3.83719	95.3523	1.29249	2.35329	1.74866	3.46897	95.3523	1.1348	1.35236	0.963781	1.60186	95.3523	1.07403	1.40266	1.02654	1.38832
102.08	1.86511	2.45544	1.90608	3.47954	102.08	1.78216	2.71628	1.64024	2.09098	102.08	1.89597	3.10325	2.38415	3.73059	102.08	1.52619	2.29724	1.64326	2.98564	102.08	1.16711	1.21721	0.981453	1.43388	102.08	1.13143	1.14315	1.05457	1.39431
108.807	2.39407	2.66282	1.37617	2.74408	108.807	1.49891	2.01548	1.58749	1.7332	108.807	2.02633	2.50543	2.42482	3.48924	108.807	1.38403	2.59064	1.6007	2.37865	108.807	1.00671	1.07857	0.882911	1.24768	108.807	1.08663	1.1039	1.00914	1.29502
115.535	2.11247	1.84426	1.64603	2.62578	115.535	1.21458	1.78855	1.4477	1.22343	115.535	2.42144	2.35485	2.28005	3.526	115.535	1.93757	2.09263	1.54704	2.11498	115.535	0.907413	1.04324	0.797499	1.14958	115.535	0.982412	0.846239	0.863841	1.14341
BASAL RESPIRATION (Area Under Curve[TOTAL OCR])
Time					Time					Time					Time					Time					Time
	WT_Average_10uM FCCP					alh-6lf_Average_10uM FCCP					Pharyngeal Rescue;alh-6lf_Average_10uM FCCP					Neuronal Rescue;alh-6lf_Average_10uM FCCP					BWM Rescue;alh-6lf_Average_10uM FCCP					Native Rescue;alh-6lf_Average_10uM FCCP
1.08592	7.57515	8.21352	10.579	11.2277	1.08592	21.4307	23.3774	20.1033	11.0182	1.08592	10.78	13.5624	5.38533	9.79008	1.08592	6.18001	12.7183	10.2203	6.04415	1.08592	4.70314	2.93866	2.88923	4.60693	1.08592	10.683	3.11318	10.1761	5.44179
7.80037	9.71136	8.13451	9.48862	11.4411	7.80037	14.6069	18.7085	12.6644	9.64919	7.80037	9.75601	6.05827	4.91965	9.07625	7.80037	13.2928	9.00785	6.60567	8.06797	7.80037	5.04743	5.56104	4.24435	5.97209	7.80037	10.4247	8.80335	11.7218	9.43186
14.5133	10.725	3.84056	10.2709	8.00807	14.5133	26.6732	17.3597	13.6958	13.0006	14.5133	9.76563	15.2064	6.95643	11.9884	14.5133	9.19469	4.27319	5.34321	4.42689	14.5133	3.55479	6.66485	3.86372	5.53959	14.5133	7.90476	3.46511	10.2578	10.7777
21.2296	9.44609	8.67305	8.30872	7.9946	21.2296	5.14538	15.498	8.65628	13.7965	21.2296	4.54055	18.9165	5.31486	10.8732	21.2296	2.51194	5.0982	8.22904	5.91323	21.2296	2.37121	6.21721	4.16222	8.31533	21.2296	10.4758	11.9882	10.2943	14.8583
27.9462	9.22246	8.1887	11.0035	8.72188	27.9462	15.8549	7.9505	7.93069	11.3702	27.9462	5.41829	11.3208	9.28737	9.15317	27.9462	6.9733	4.27545	6.16217	9.95039	27.9462	5.49993	3.76338	7.41871	5.50193	27.9462	9.97008	3.32241	9.02645	11.7086
TOTAL OCR STEPS 1-5
	58.0347	54.884	67.3717	76.1041		120.986	141.292	110.009	69.3852		68.9441	65.8712	34.5961	63.3385		65.3746	72.9395	56.4884	47.3776		32.7349	28.5354	23.949	35.5162		70.8635	40.0065	73.5163	49.9342
	68.5942	40.194	66.3222	65.2805		138.556	121.062	88.4773	76.0234		65.5238	71.3742	39.8617	70.703		75.4786	44.5774	40.1061	41.9387		28.8731	41.0359	27.2145	38.6386		61.5224	41.1787	73.7737	67.8327
	67.7375	42.0225	62.3929	53.7392		106.851	110.341	75.0614	89.9885		48.0421	114.589	41.2087	76.7726		39.3125	31.4705	45.5775	34.7236		19.9003	43.2597	26.9522	46.5268		61.7245	51.8945	69.0168	86.0891
	62.6949	56.6271	64.8565	56.1392		70.5254	78.7475	55.7043	84.5179		33.4449	101.546	49.0389	67.2549		31.8544	31.4797	48.3302	53.275		26.4337	33.518	38.8924	46.4027		68.6637	51.418	64.8852	89.22
SUM	257.061	193.728	260.943	251.263		436.919	451.442	329.252	319.915		215.955	353.381	164.705	278.069		212.02	180.467	190.502	177.315		107.942	146.349	117.008	167.084		262.774	184.498	281.192	293.076
TOTAL OCR STEPS 15-18
	WT_Average_10uM FCCP					alh-6lf_Average_10uM FCCP					Pharyngeal Rescue;alh-6lf_Average_10uM FCCP					Neuronal Rescue;alh-6lf_Average_10uM FCCP					BWM Rescue;alh-6lf_Average_10uM FCCP					Native Rescue;alh-6lf_Average_10uM FCCP
95.3523	2.72057	3.13202	2.53901	2.80012	95.3523	1.44323	2.21102	2.98421	1.98705	95.3523	1.76232	2.5379	2.56287	3.83719	95.3523	1.29249	2.35329	1.74866	3.46897	95.3523	1.1348	1.35236	0.963781	1.60186	95.3523	1.07403	1.40266	1.02654	1.38832
102.08	1.86511	2.45544	1.90608	3.47954	102.08	1.78216	2.71628	1.64024	2.09098	102.08	1.89597	3.10325	2.38415	3.73059	102.08	1.52619	2.29724	1.64326	2.98564	102.08	1.16711	1.21721	0.981453	1.43388	102.08	1.13143	1.14315	1.05457	1.39431
108.807	2.39407	2.66282	1.37617	2.74408	108.807	1.49891	2.01548	1.58749	1.7332	108.807	2.02633	2.50543	2.42482	3.48924	108.807	1.38403	2.59064	1.6007	2.37865	108.807	1.00671	1.07857	0.882911	1.24768	108.807	1.08663	1.1039	1.00914	1.29502
115.535	2.11247	1.84426	1.64603	2.62578	115.535	1.21458	1.78855	1.4477	1.22343	115.535	2.42144	2.35485	2.28005	3.526	115.535	1.93757	2.09263	1.54704	2.11498	115.535	0.907413	1.04324	0.797499	1.14958	115.535	0.982412	0.846239	0.863841	1.14341
	15.4265	18.7965	14.9536	21.1252		10.8504	16.5758	15.5569	13.7187		12.3067	18.9772	16.6421	25.4585		9.48223	15.6447	11.4106	21.7137		7.74379	8.64418	6.54389	10.2124		7.41932	8.56427	7.00099	9.36092
	14.325	17.2144	11.0393	20.9321		11.0353	15.9145	10.8559	12.862		13.192	18.8638	16.1741	24.2826		9.78802	16.4395	10.9105	18.0418		7.31127	7.72144	6.27046	9.01894		7.46006	7.55757	6.94095	9.04508
	15.1602	15.1621	10.1669	18.0646		9.12836	12.797	10.2106	9.94628		14.9626	16.3503	15.8275	23.5997		11.1741	15.7548	10.5892	15.1168		6.43922	7.13788	5.653	8.06453		6.96039	6.56039	6.30083	8.20303
SUM	44.9117	51.173	36.1597	60.1218		31.0141	45.2872	36.6234	36.527		40.4613	54.1912	48.6437	73.3408		30.4443	47.839	32.9103	54.8724		21.4943	23.5035	18.4673	27.2959		21.8398	22.6822	20.2428	26.609
BASAL RESP	WT_BASAL_10uM FCCP				BASAL RESP	alh-6lf_BASAL_10uM FCCP					SP23;105_BASAL_10uM FCCP					SP25;105_BASAL_10uM FCCP					SP29;105_BASAL_10uM FCCP					SP27;105_BASAL_10uM FCCP
	212.15	142.555	224.784	191.141		405.905	406.155	292.628	283.388		175.494	299.19	116.062	204.728		181.576	132.628	157.592	122.443		86.4478	122.845	98.5408	139.788		240.934	161.815	260.949	266.467
	WT_BASAL_10uM FCCP					alh-6lf_BASAL_10uM FCCP					SP23;105_BASAL_10uM FCCP					SP25;105_BASAL_10uM FCCP					SP29;105_BASAL_10uM FCCP					SP27;105_BASAL_10uM FCCP
AVERAGE BASAL RESPIRATION	192.657				AVERAGE BASAL RESPIRATION	347.019					198.868					148.56					111.906					232.542

### Sheet: SPARE RESP
OCR (pmol/min)					OCR (pmol/min)					OCR (pmol/min)					OCR (pmol/min)					OCR (pmol/min)					OCR (pmol/min)
	WT				Time	alh-6lf				Time	Pharyngeal Rescue;alh-6lf				Time	Neuronal Rescue;alh-6lf				Time	BWM Rescue;alh-6lf				Time	Native Rescue;alh-6lf
1.08592	121.202	73.9216	148.107	134.732	1.08592	150.015	303.906	261.343	121.201	1.08592	140.14	162.749	37.6973	244.752	1.08592	49.4401	279.802	163.524	72.5298	1.08592	108.172	58.7732	86.6768	119.78	1.08592	213.661	28.0187	203.523	81.6269
7.80037	155.382	73.2106	132.841	137.293	7.80037	102.248	243.21	164.637	106.141	7.80037	126.828	72.6993	34.4375	226.906	7.80037	106.342	198.173	105.691	96.8157	7.80037	116.091	111.221	127.331	155.274	7.80037	208.495	79.2302	234.436	141.478
14.5133	171.6	34.5651	143.792	96.0968	14.5133	186.712	225.676	178.045	143.007	14.5133	126.953	182.476	48.695	299.711	14.5133	73.5575	94.0102	85.4914	53.1227	14.5133	81.7603	133.297	115.912	144.029	14.5133	158.095	31.186	205.155	161.665
21.2296	151.137	78.0574	116.322	95.9352	21.2296	36.0176	201.474	112.532	151.762	21.2296	59.0271	226.998	37.204	271.83	21.2296	20.0955	112.16	131.665	70.9587	21.2296	54.5378	124.344	124.867	216.199	21.2296	209.516	107.894	205.886	222.874
27.9462	147.559	73.6983	154.049	104.663	27.9462	110.984	103.356	103.099	125.073	27.9462	70.4377	135.85	65.0116	228.829	27.9462	55.7864	94.0599	98.5947	119.405	27.9462	126.498	75.2677	222.561	143.05	27.9462	199.402	29.9017	180.529	175.629
34.7544	178.739	59.0175	120.46	123.811	34.7544	74.1481	150.561	90.5009	100.035	34.7544	98.4595	171.957	79.039	327.291	34.7544	58.346	128.937	126.413	105.833	34.7544	192.018	93.2684	177.459	200.446	34.7544	151.633	62.7062	135.782	147.541
41.4736	131.245	111.993	155.876	82.1122	41.4736	61.0096	70.9994	137.934	90.0089	41.4736	64.2431	104.96	46.4382	219.169	41.4736	79.3848	122.702	147.174	73.409	41.4736	120.556	85.8782	140.84	380.722	41.4736	110.125	60.8436	152.047	78.5419
48.1969	142.145	199.204	85.0003	197.611	48.1969	77.0378	109.373	79.9764	114.825	48.1969	104.067	108.139	146.326	118.99	48.1969	57.0355	248.176	98.978	57.0081	48.1969	181.055	277.296	356.311	392.072	48.1969	115.76	40.1518	135.838	111.827
54.9176	168.83	148.274	188.358	247.639	54.9176	85.0444	173.103	220.931	169.028	54.9176	62.0672	147.281	61.8827	235.781	54.9176	39.4881	157.871	127.304	83.8857	54.9176	203.059	237.519	258.852	221.579	54.9176	91.2321	28.5572	169.106	118.737
61.6391	168.133	67.7615	196.929	150.064	61.6391	69.222	177.572	188.961	152.156	61.6391	75.4713	52.6046	82.5497	305.076	61.6391	110.477	188.012	67.5103	58.0774	61.6391	216.951	165.69	379.036	383.841	61.6391	58.3836	59.5353	144.439	175.362
68.362	159.921	111.423	221.475	132.246	68.362	25.7681	188.335	119.071	67.0379	68.362	69.7469	73.4394	21.4455	72.8272	68.362	60.027	215.149	111.452	89.581	68.362	281.813	205.85	245.381	246.559	68.362	128.722	53.7638	132.42	48.9363
75.0883	199.759	86.4902	110.203	127.621	75.0883	34.4975	109.327	113.376	142.828	75.0883	99.6614	93.9292	17.9905	294.383	75.0883	113.57	255.069	168.309	80.9639	75.0883	250.093	126.284	320.953	322.016	75.0883	180.493	64.4299	102.184	115.714
81.8138	161.094	159.846	200.945	119.54	81.8138	117.629	153.886	112.004	82.3493	81.8138	92.1079	124.348	50.9368	144.512	81.8138	85.5658	135.111	113.912	111.323	81.8138	258.329	149.283	271.288	296.496	81.8138	124.211	32.9541	132.221	109.432
88.5449	162.702	73.5001	121.053	78.0031	88.5449	50.2753	111.17	154.917	80.1242	88.5449	114.121	65.929	44.3639	153.781	88.5449	97.7097	179.982	161.208	97.8179	88.5449	212.467	110.868	240.71	207.775	88.5449	139.036	26.7584	152.034	102.976
95.3523	43.5292	28.1881	35.5462	33.6015	95.3523	10.1026	28.7433	38.7947	21.8575	95.3523	22.9102	30.4548	17.9401	95.9298	95.3523	10.3399	51.7725	27.9786	41.6276	95.3523	26.1005	27.0472	28.9134	41.6484	95.3523	21.4807	12.624	20.5308	20.8247
102.08	29.8417	22.099	26.6852	41.7545	102.08	12.4751	35.3117	21.3232	23.0008	102.08	24.6476	37.2389	16.689	93.2648	102.08	12.2095	50.5392	26.2921	35.8277	102.08	26.8436	24.3442	29.4436	37.2809	102.08	22.6286	10.2884	21.0915	20.9146
108.807	38.3051	23.9654	19.2664	32.929	108.807	10.4924	26.2013	20.6373	19.0652	108.807	26.3423	30.0652	16.9738	87.2311	108.807	11.0722	56.994	25.6113	28.5437	108.807	23.1543	21.5714	26.4873	32.4396	108.807	21.7326	9.93512	20.1829	19.4253
115.535	33.7995	16.5983	23.0444	31.5094	115.535	8.50209	23.2512	18.8201	13.4577	115.535	31.4787	28.2582	15.9604	88.1499	115.535	15.5006	46.0379	24.7526	25.3798	115.535	20.8705	20.8647	23.925	29.8892	115.535	19.6482	7.61615	17.2768	17.1512
WORMS/Well	16	9	14	12		7	13	13	11		13	12	7	25		8	22	16	12		23	20	30	26		20	9	20	15
OCR (pmol/min/worm)					OCR (pmol/min)					OCR (pmol/min)					OCR (pmol/min)					OCR (pmol/min)					OCR (pmol/min)
	WT				Time	alh-6lf				Time	Pharyngeal Rescue;alh-6lf				Time	Neuronal Rescue;alh-6lf				Time	BWM Rescue;alh-6lf				Time	Native Rescue;alh-6lf
1.08592	7.57515	8.21352	10.579	11.2277	1.08592	21.4307	23.3774	20.1033	11.0182	1.08592	10.78	13.5624	5.38533	9.79008	1.08592	6.18001	12.7183	10.2203	6.04415	1.08592	4.70314	2.93866	2.88923	4.60693	1.08592	10.683	3.11318	10.1761	5.44179
7.80037	9.71136	8.13451	9.48862	11.4411	7.80037	14.6069	18.7085	12.6644	9.64919	7.80037	9.75601	6.05827	4.91965	9.07625	7.80037	13.2928	9.00785	6.60567	8.06797	7.80037	5.04743	5.56104	4.24435	5.97209	7.80037	10.4247	8.80335	11.7218	9.43186
14.5133	10.725	3.84056	10.2709	8.00807	14.5133	26.6732	17.3597	13.6958	13.0006	14.5133	9.76563	15.2064	6.95643	11.9884	14.5133	9.19469	4.27319	5.34321	4.42689	14.5133	3.55479	6.66485	3.86372	5.53959	14.5133	7.90476	3.46511	10.2578	10.7777
21.2296	9.44609	8.67305	8.30872	7.9946	21.2296	5.14538	15.498	8.65628	13.7965	21.2296	4.54055	18.9165	5.31486	10.8732	21.2296	2.51194	5.0982	8.22904	5.91323	21.2296	2.37121	6.21721	4.16222	8.31533	21.2296	10.4758	11.9882	10.2943	14.8583
27.9462	9.22246	8.1887	11.0035	8.72188	27.9462	15.8549	7.9505	7.93069	11.3702	27.9462	5.41829	11.3208	9.28737	9.15317	27.9462	6.9733	4.27545	6.16217	9.95039	27.9462	5.49993	3.76338	7.41871	5.50193	27.9462	9.97008	3.32241	9.02645	11.7086
34.7544	11.1712	6.5575	8.60431	10.3176	34.7544	10.5926	11.5816	6.96161	9.09405	34.7544	7.57381	14.3297	11.2913	13.0916	34.7544	7.29325	5.86079	7.90079	8.8194	34.7544	8.34862	4.66342	5.91532	7.70945	34.7544	7.58165	6.96736	6.78908	9.83607
41.4736	8.20281	12.4437	11.134	6.84268	41.4736	8.71566	5.4615	10.6103	8.18262	41.4736	4.94178	8.74667	6.63402	8.76676	41.4736	9.9231	5.57735	9.19837	6.11742	41.4736	5.24154	4.29391	4.69466	14.6431	41.4736	5.50627	6.7604	7.60235	5.23613
48.1969	8.88405	22.1338	6.07145	16.4676	48.1969	11.0054	8.4133	6.15203	10.4386	48.1969	8.00512	9.01157	20.9037	4.7596	48.1969	7.12944	11.2807	6.18613	4.75068	48.1969	7.87197	13.8648	11.877	15.0797	48.1969	5.78802	4.46131	6.79189	7.45514
54.9176	10.5519	16.4749	13.4541	20.6365	54.9176	12.1492	13.3156	16.9947	15.3662	54.9176	4.7744	12.2734	8.84039	9.43124	54.9176	4.93601	7.17594	7.9565	6.99048	54.9176	8.82864	11.8759	8.6284	8.52228	54.9176	4.56161	3.17302	8.45532	7.91581
61.6391	10.5083	7.52906	14.0663	12.5053	61.6391	9.88886	13.6594	14.5355	13.8324	61.6391	5.80548	4.38372	11.7928	12.203	61.6391	13.8096	8.54602	4.2194	4.83978	61.6391	9.43267	8.28451	12.6345	14.7631	61.6391	2.91918	6.61503	7.22197	11.6908
68.362	9.99506	12.3803	15.8196	11.0205	68.362	3.68115	14.4873	9.1593	6.09436	68.362	5.36515	6.11995	3.06365	2.91309	68.362	7.50338	9.7795	6.96574	7.46508	68.362	12.2527	10.2925	8.17937	9.48304	68.362	6.4361	5.97375	6.62098	3.26242
75.0883	12.485	9.61003	7.87165	10.6351	75.0883	4.92822	8.4098	8.7212	12.9844	75.0883	7.66626	7.82744	2.57008	11.7753	75.0883	14.1962	11.5941	10.5193	6.74699	75.0883	10.8736	6.31422	10.6984	12.3852	75.0883	9.02465	7.15888	5.10918	7.71429
81.8138	10.0684	17.7606	14.3532	9.96165	81.8138	16.8042	11.8374	8.61567	7.4863	81.8138	7.08522	10.3623	7.27668	5.78048	81.8138	10.6957	6.14139	7.11951	9.27691	81.8138	11.2317	7.46415	9.04293	11.4037	81.8138	6.21055	3.66157	6.61103	7.2955
88.5449	10.1689	8.16668	8.64662	6.50026	88.5449	7.18218	8.55156	11.9167	7.28402	88.5449	8.77857	5.49408	6.3377	6.15124	88.5449	12.2137	8.18099	10.0755	8.15149	88.5449	9.23771	5.54338	8.02367	7.99133	88.5449	6.9518	2.97316	7.60169	6.86509
95.3523	2.72057	3.13202	2.53901	2.80012	95.3523	1.44323	2.21102	2.98421	1.98705	95.3523	1.76232	2.5379	2.56287	3.83719	95.3523	1.29249	2.35329	1.74866	3.46897	95.3523	1.1348	1.35236	0.963781	1.60186	95.3523	1.07403	1.40266	1.02654	1.38832
102.08	1.86511	2.45544	1.90608	3.47954	102.08	1.78216	2.71628	1.64024	2.09098	102.08	1.89597	3.10325	2.38415	3.73059	102.08	1.52619	2.29724	1.64326	2.98564	102.08	1.16711	1.21721	0.981453	1.43388	102.08	1.13143	1.14315	1.05457	1.39431
108.807	2.39407	2.66282	1.37617	2.74408	108.807	1.49891	2.01548	1.58749	1.7332	108.807	2.02633	2.50543	2.42482	3.48924	108.807	1.38403	2.59064	1.6007	2.37865	108.807	1.00671	1.07857	0.882911	1.24768	108.807	1.08663	1.1039	1.00914	1.29502
115.535	2.11247	1.84426	1.64603	2.62578	115.535	1.21458	1.78855	1.4477	1.22343	115.535	2.42144	2.35485	2.28005	3.526	115.535	1.93757	2.09263	1.54704	2.11498	115.535	0.907413	1.04324	0.797499	1.14958	115.535	0.982412	0.846239	0.863841	1.14341
BASAL RESPIRATION (Area Under Curve[TOTAL OCR])
Time					Time					Time					Time					Time					Time
	WT					alh-6lf					Pharyngeal Rescue;alh-6lf					Neuronal Rescue;alh-6lf					BWM Rescue;alh-6lf					Native Rescue;alh-6lf
1.08592	7.57515	8.21352	10.579	11.2277	1.08592	21.4307	23.3774	20.1033	11.0182	1.08592	10.78	13.5624	5.38533	9.79008	1.08592	6.18001	12.7183	10.2203	6.04415	1.08592	4.70314	2.93866	2.88923	4.60693	1.08592	10.683	3.11318	10.1761	5.44179
7.80037	9.71136	8.13451	9.48862	11.4411	7.80037	14.6069	18.7085	12.6644	9.64919	7.80037	9.75601	6.05827	4.91965	9.07625	7.80037	13.2928	9.00785	6.60567	8.06797	7.80037	5.04743	5.56104	4.24435	5.97209	7.80037	10.4247	8.80335	11.7218	9.43186
14.5133	10.725	3.84056	10.2709	8.00807	14.5133	26.6732	17.3597	13.6958	13.0006	14.5133	9.76563	15.2064	6.95643	11.9884	14.5133	9.19469	4.27319	5.34321	4.42689	14.5133	3.55479	6.66485	3.86372	5.53959	14.5133	7.90476	3.46511	10.2578	10.7777
21.2296	9.44609	8.67305	8.30872	7.9946	21.2296	5.14538	15.498	8.65628	13.7965	21.2296	4.54055	18.9165	5.31486	10.8732	21.2296	2.51194	5.0982	8.22904	5.91323	21.2296	2.37121	6.21721	4.16222	8.31533	21.2296	10.4758	11.9882	10.2943	14.8583
27.9462	9.22246	8.1887	11.0035	8.72188	27.9462	15.8549	7.9505	7.93069	11.3702	27.9462	5.41829	11.3208	9.28737	9.15317	27.9462	6.9733	4.27545	6.16217	9.95039	27.9462	5.49993	3.76338	7.41871	5.50193	27.9462	9.97008	3.32241	9.02645	11.7086
TOTAL OCR STEPS 6-14
MAX RESPIRATION	WT_Rep1_10uM	WT_Rep2_10uM	WT_Rep3_10uM	WT_Rep4_10uM		B05	B06	B07	B08		D05	D06	D07	D08		E05	E06	E07	E08		G05	G06	G07	G08		F05	F06	F07	F08
	65.089	63.8367	66.3129	57.6519		64.8681	57.2581	59.0348	58.0429		42.0475	77.5277	60.2221	73.4357		57.8402	38.4277	57.4465	50.1819		45.6576	30.0931	35.6454	75.096		43.9703	46.1199	48.3496	50.6367
	57.4402	116.238	57.8387	78.3612		66.2954	46.6423	56.3492	62.5983		43.523	59.6971	92.5724	45.4709		57.3248	56.6711	51.7174	36.5348		44.0831	61.0434	55.7083	99.9179		37.9675	37.7236	48.3885	42.6637
	65.3117	129.739	65.6129	124.683		77.8078	73.017	77.7813	86.7134		42.9438	71.5253	99.9509	47.6863		40.5443	62.0211	47.5243	39.4545		56.1201	86.4982	68.9056	79.3111		34.7785	25.6541	51.2361	51.6519
	70.7776	80.6709	92.4889	111.381		74.064	90.6558	105.964	98.1285		35.5561	55.9802	69.3427	72.707		62.999	52.8373	40.9199	39.7583		61.3713	67.7539	71.4589	78.256		25.1409	32.895	52.6872	65.8925
	68.9216	66.9248	100.461	79.0815		45.6153	94.6146	79.6494	66.9833		37.5498	35.3078	49.9396	50.8125		71.6431	61.6008	37.5986	41.3625		72.895	62.4462	69.9654	81.5029		31.4475	42.3169	46.5328	50.2649
	75.6033	73.9564	79.6769	72.8306		28.9545	77.0061	60.1345	64.1644		43.8264	46.9069	18.947	49.399		72.9786	71.8822	58.8045	47.7971		77.777	55.8507	63.4886	73.546		51.9966	44.1668	39.4501	36.9162
	75.8417	92.0413	74.7371	69.2621		73.081	68.0866	58.2999	68.8383		49.6059	61.1679	33.1124	59.0361		83.7058	59.6403	59.3152	53.8847		74.335	46.3335	66.3857	79.9968		51.2325	36.3867	39.4124	50.4745
	68.1091	87.2593	77.4067	55.4031		80.7268	68.6196	69.1024	49.71		53.3902	53.3652	45.8197	40.1566		77.1025	48.2025	57.8703	58.6559		68.8904	43.7773	57.4383	65.2747		44.2984	22.3294	47.8334	47.658
SUM	547.094	710.666	614.535	648.655		511.413	575.9	566.316	555.179		348.443	461.478	469.907	438.704		524.138	451.283	411.197	367.63		501.13	453.796	488.996	632.901		320.832	287.592	373.89	396.158
TOTAL OCR STEPS 1-5
BASAL	58.0347	54.884	67.3717	76.1041		120.986	141.292	110.009	69.3852		68.9441	65.8712	34.5961	63.3385		65.3746	72.9395	56.4884	47.3776		32.7349	28.5354	23.949	35.5162		70.8635	40.0065	73.5163	49.9342
	68.5942	40.194	66.3222	65.2805		138.556	121.062	88.4773	76.0234		65.5238	71.3742	39.8617	70.703		75.4786	44.5774	40.1061	41.9387		28.8731	41.0359	27.2145	38.6386		61.5224	41.1787	73.7737	67.8327
	67.7375	42.0225	62.3929	53.7392		106.851	110.341	75.0614	89.9885		48.0421	114.589	41.2087	76.7726		39.3125	31.4705	45.5775	34.7236		19.9003	43.2597	26.9522	46.5268		61.7245	51.8945	69.0168	86.0891
	62.6949	56.6271	64.8565	56.1392		70.5254	78.7475	55.7043	84.5179		33.4449	101.546	49.0389	67.2549		31.8544	31.4797	48.3302	53.275		26.4337	33.518	38.8924	46.4027		68.6637	51.418	64.8852	89.22
SUM	257.061	193.728	260.943	251.263		436.919	451.442	329.252	319.915		215.955	353.381	164.705	278.069		212.02	180.467	190.502	177.315		107.942	146.349	117.008	167.084		262.774	184.498	281.192	293.076
SPARE RESP	WT_SPARE_10uM FCCP					alh-6lf_SPARE_10uM FCCP					SP23;105_SPARE_10uM FCCP					SP25;105_SPARE_10uM FCCP					SP29;105_SPARE_10uM FCCP					SP27;105_SPARE_10uM FCCP
	290.033	516.939	353.592	397.392		74.4943	124.458	237.064	235.264		132.488	108.097	305.201	160.635		312.118	270.816	220.695	190.315		393.187	307.447	371.988	465.817		58.0581	103.095	92.698	103.082
	WT_SPARE_10uM FCCP					alh-6lf_SPARE_10uM FCCP					SP23;105_SPARE_10uM FCCP					SP25;105_SPARE_10uM FCCP					SP29;105_SPARE_10uM FCCP					SP27;105_SPARE_10uM FCCP
AVERAGE SPARE RESPIRATION	389.489					167.82					176.605					248.486					384.61					89.2333

### Sheet: Normalized Rate
Measurement	Well	Group	Time	OCR	ECAR	PER

### Sheet: Normalized Rate (Columns)
Unassigned Well
Unselected Well
OCR Data
ECAR Data
PER Data

### Sheet: Normalized Rate (Plates)
Unassigned Well	Unselected Well	OCR Data	ECAR Data	PER Data

### Sheet: Baselined Rate
Measurement	Well	Group	Time	OCR	ECAR	PER

### Sheet: Baselined Rate (Columns)
Unassigned Well
Unselected Well
OCR Data
ECAR Data
PER Data

### Sheet: Baselined Rate (Plates)
Unassigned Well	Unselected Well	OCR Data	ECAR Data	PER Data

### Sheet: styles
Bold style			Template Version:	1
Italic style
underline style
grid style
Gagnam style!
Grid Title style
Error Style
Good Style
Low-key error style
grid error style
blue fill
red fill
green fill
orange fill
tan fill
blue fill
red fill
green fill
orange fill
tan fill
Normal style
Right-justify
Center
Right-justify grid
Center grid
Right-justify
Center
double_Format
NERD_STYLE_GRID
Unassigned Well
Unselected Well
Unassigned Well
Unselected Well
grid_double_Format
mega double
Baseline Rate
BOLD_NERD_STYLE
THICK_BORDER_GRID_TITLE
THICK_BORDER_GRID_TITLE2
THICK_BORDER_GRID_TITLE3
THICK_BORDER_GRID_TITLE2_B
THICK_BORDER_GRID_TITLE3_B
THICK_BORDER_GRID_TITLE4_B
THICK_BORDER_GRID_TITLE2_C
THICK_BORDER_GRID_TITLE3_C
THICK_BORDER_GRID_TITLE4_C
THICK_BORDER_GRID_TITLE2_D
THICK_BORDER_GRID_TITLE3_D
THICK_BORDER_GRID_TITLE4_D
THIN_BORDER_GRID_TITLE
THIN_BORDER_GRID_TITLE2
GRID_STYLE1
GRID_STYLE2
GRID_STYLE3
GRID_STYLE4
GRID_STYLE5
GRID_STYLE6
GRID_STYLE7
GRID_STYLE8
GRID_STYLE9
