## Supplementary material for "An RNA relay to signal mitochondrial defects across tissues at the cost of healthy aging": Table S2

WT	WT	WT	WT	alh-6	alh-6	alh-6	alh-6	myo-2p::alh-6;lax105	myo-2p::alh-6;lax105	myo-2p::alh-6;lax105	myo-2p::alh-6;lax105	rgef-1p::alh-6;lax105	rgef-1p::alh-6;lax105	rgef-1p::alh-6;lax105	rgef-1p::alh-6;lax105	alh-6p::alh-6;lax105	alh-6p::alh-6;lax105	alh-6p::alh-6;lax105	alh-6p::alh-6;lax105	myo-3p::alh-6;lax105	myo-3p::alh-6;lax105	myo-3p::alh-6;lax105	myo-3p::alh-6;lax105	pie-1p::alh-6;lax105	pie-1p::alh-6;lax105	pie-1p::alh-6;lax105	pie-1p::alh-6;lax105
L4	D1	D3	D5	L4	D1	D3	D5	L4	D1	D3	D5	L4	D1	D3	D5	L4	D1	D3	D5	L4	D1	D3	D5	L4	D1	D3	D5
1.15726324	1.30205617	0.93161904	1.18939641	0.37776067	0.62996498	0.64532526	0.49800950	0.87052471	0.97525219	0.93028566	0.92199849	0.64687388	0.93069820	0.80360456	0.73320485	0.37198264	0.87104278	0.77778455	0.50843375	0.98392110	0.84408132	0.80459475	0.30058714	0.63405284	0.93592984	0.86613573	0.48666680
1.21427494	1.13868566	1.13565804	1.22559281	0.75549755	0.55781616	0.67275721	0.46511018	0.81783589	0.90231585	0.81092069	0.93579582	0.34550080	0.61387349	0.66913443	0.58870001	0.97839465	0.97424069	0.91316478	0.95605327	1.04146366	1.09086851	0.80399778	0.86469537	0.88896758	1.21519902	1.10836773	0.64176127
1.41977322	1.10908976	0.84428641	1.02764140	0.50123193	0.84508779	0.74999075	0.37256205	0.78163939	1.07476574	0.72107002	0.73507140	0.57063578	0.85006197	0.69763379	0.77137869	0.74993921	0.96954928	0.99774801	0.91983251	0.80915657	1.05627007	0.75104182	1.02810549	0.70190654	1.04364915	0.78279239	0.83811216
1.18109634	1.18234259	1.06423436	0.73312040	0.39485693	0.71069730	0.78176791	0.56674622	0.79659305	0.74364710	0.73897273	0.60506039	0.86528732	0.81750026	0.64118382	0.72928299	0.51323900	1.16950484	0.82438581	0.77743466	0.41583048	0.90760089	0.88623431	0.43358109	0.49069390	1.02694079	0.88846859	0.97265419
1.32924623	0.95922309	1.31047756	1.01623297	0.91985525	0.65635955	0.56794580	0.60626625	0.84003438	0.83347442	0.96227776	0.95270332	0.51695921	0.94931569	0.46669536	0.66448124	0.70630212	0.99410173	0.94408816	0.97329210	1.33147491	0.88485918	0.94468830	0.70457461	0.55156774	1.47342611	0.90665598	0.64992944
0.71568437	1.14370368	1.24185208	0.99416365	0.82082127	0.64888185	0.63931793	0.56982679	0.51691114	1.11141276	0.88604715	0.87143077	0.48951715	0.98803234	0.69472451	0.58505398	0.70993057	1.13766138	1.10109951	0.69129484	1.06463732	0.99494554	0.93273279	0.69421210	0.95826674	1.07447553	1.04692248	1.06696452
0.76881238	1.34655280	1.02877463	1.09298090	0.98468338	0.42284630	0.68916624	0.40500328	0.84698981	0.93171311	0.60665830	0.70380701	0.75494351	0.85128373	0.84805168	0.85526064	0.85327932	1.18807402	0.92019387	1.20274241	0.82132857	1.09039813	0.93493322	0.92643534	0.41058141	1.28524212	0.74149465	0.57922396
1.10668402	1.09360925	0.92908229	0.89077135	0.76773152	0.42272547	0.61080803	0.25920327	0.62175778	1.10239686	0.79736698	0.73995987	0.74953244	0.93104915	0.68349417	0.84826664	0.41012428	0.84000622	1.14914427	0.69707536	1.19070255	1.01941328	0.65898488	0.50780224	1.05674682	1.10284239	0.90561820	0.41157122
0.87905356	0.96655905	1.20532927	0.98053239	0.59084765	0.64515418	0.74374326	0.53083924	0.81467781	0.95538028	0.86995562	0.81112231	0.41079273	1.12046979	0.72421512	0.90038308	0.56013268	1.21652152	0.68642920	0.75469151	0.89470386	1.00027044	1.03531113	1.03836576	0.50966723	1.25543045	0.74785821	0.87014731
1.17290169	1.38350857	1.18529535	1.20823672	0.94072274	0.51944037	0.70224349	0.60579322	0.86104284	1.08564470	0.83515219	0.59731162	0.73598738	1.08516114	0.85775333	0.84004351	0.96084523	1.11613708	0.78525197	0.45726567	1.19635647	0.94653103	1.11876901	0.75642093	0.42040172	1.08789929	0.71052242	0.36033394
1.25173113	0.98488166	1.07788060	1.30645284	1.13779205	0.78950984	0.71677514	0.45977237	0.89997590	1.02548234	0.76856850	0.93662435	0.72662170	0.92813183	0.88257998	0.99685603	0.46627188	1.05151343	1.02457434	0.68297835	0.57171618	1.15511447	0.75426103	0.92574602	0.52434341	1.04479740	0.96579122	0.85750003
0.87396455	1.06203442	1.25603654	0.81484456	0.57891784	0.87976549	0.34899469	0.41346540	0.92465183	1.04080375	0.95762338	0.84026166	0.94436577	1.01631629	0.34623923	0.97471890	0.53031191	1.22856995	1.18691429	0.98715954	0.58984340	0.87386161	1.01031651	0.59745120	0.40742238	1.33646989	0.70374938	0.69037310
1.03623705	0.82933511	1.18524998	1.12579720	0.91366894	0.77875703	0.64605339	0.48883647	0.59805413	1.07660876	0.87766790	0.42534264	0.41292840	0.82882313	0.29969708	0.93200884	0.74438392	1.05882358	0.90177388	0.89482316	1.04190032	0.93722347	1.00096290	0.62445556	0.55286502	1.29932649	0.83364350	0.48358576
1.20119411	1.04084834	1.01497431	1.02736631	0.94188713	0.77442712	0.55138582	0.30353026	1.03665807	0.89418931	0.73589369	0.98311220	0.97848727	0.76181800	0.74607754	1.20842928	0.61138382	0.97315528	0.86516472	0.69237772	0.88556951	0.71187975	1.10718152	0.62587225	0.70826286	1.13438360	1.03716821	1.07825010
0.98711877	1.36550747	1.20409721	1.26827281	0.51268160	0.83180631	0.81373808	0.24330208	0.73238127	0.74098122	0.77932044	0.75947597	0.88997960	1.08364634	0.76213934	0.80027547	0.75422180	1.21499345	0.81354621	0.92981484	0.88837327	1.06220307	0.83546000	0.82446240	0.66470839	1.06705244	0.74097922	0.95289908
0.92467588	0.89644400	1.05867053	1.04129424	0.89670492	0.65487828	0.60361727	0.55821984	0.78875381	0.68435116	0.93801103	0.87846134	0.64239608	0.67473204	0.89839890	0.61534806	0.30952147	1.05723932	0.95792509	0.88982583	0.87968673	1.24279323	0.96451463	0.70541888	0.51001457	0.84552780	1.03252262	1.04714786
0.99831689	1.47477806	1.10677034	1.20027440	0.76580094	0.65087056	0.42114623	0.50244172	0.83987407	1.07594778	0.98505640	0.84094561	1.24142792	0.78409917	0.93991168	1.01155678	0.48464106	1.31529165	1.03438962	0.40911611	0.97554360	0.89798202	0.92616565	0.32523436	1.08563256	0.91121139	0.81242911	0.65681054
1.24283151	1.35913399	1.13740647	1.25370236	1.04151365	0.68237430	0.60855535	0.43182371	0.71247918	1.04712593	0.82841083	0.76820779	0.90427853	0.75309156	0.63223112	1.05000707	0.77097448	1.00285806	0.86883738	0.94034121	0.61591650	1.11959356	0.86374152	0.77428510	0.57650148	1.21425486	1.00890528	0.71494089
1.24236522	1.28732245	0.68248504	0.63800434	0.95579858	0.90305703	0.63957576	0.44295922	0.84347527	0.97578143	0.87404917	0.58031812	0.95136440	0.92474255	0.78940129	0.85285132	0.72958126	1.33869957	0.80901765	0.96425503	0.39992851	1.11593929	1.02043473	0.79143819	1.21547589	1.07093548	0.95249195	0.63104368
1.02520676	1.18225143	1.03550491	1.27116847	0.79025720	0.93267449	0.66138796	0.63230433	0.68676481	1.27652629	0.97219979	0.45251206	0.73894636	0.35174815	0.69883570	0.65968139	0.52969961	0.90212568	1.02690942	0.65171401	0.65161325	1.11444951	0.96013084	0.67456162	1.00164780	1.24114734	0.95724173	0.84251635
1.23734306	1.09979171	0.87414634	0.78958652	1.14792516	0.90447247	0.64092467	0.58552435	0.93909004	1.00493362	0.73164701	0.61740037	0.84257683	1.09348909	0.92451565	0.95005108	0.69762123	1.32088404	0.92004002	0.81492191	0.92844524	1.07368750	1.02630187	1.02736513	1.27519241	1.11213707	0.94558222	0.71031718
1.33035700	1.29899645	0.95798102	1.14082310	0.87390615	0.94419672	0.61783911	0.57570295	1.08564254	1.41675541	0.79594175	0.80415942	0.78294143	1.00132515	0.76518841	0.78603645	0.86944661	1.21608211	0.96805645	0.87304863	0.77088478	1.04621705	0.95489999	0.88453706	0.39030309	1.07923888	0.90279895	0.92556886
1.03744663	1.19031434	1.13047149	1.06735630	0.89624154	0.61772929	0.60161370	0.40345259	0.94097340	0.92953577	0.85178772	0.90082429	0.76135576	0.97709900	0.83049210	0.58795185	0.83240075	0.92945262	0.89225528	0.85036948	0.47548422	0.94393527	0.94101534	0.95011990	1.14658953	1.18608759	0.75396246	0.95772175
1.20734402	1.29823906	0.76803603	1.17177519	0.71451284	0.74607529	0.71077276	0.35356205	0.84066541	1.10190464	0.87787145	0.37362902	0.57682497	0.85064319	0.53256565	0.66849642	0.75144691	1.15981425	0.83779347	1.13209552	1.25211793	1.00027084	0.82539294	0.42082596	1.09909860	1.43548866	0.83245686	1.08396340
1.17017064	1.07897542	1.04198752	0.94481600	1.10842483	0.75493411	0.67852818	0.17003675	1.24654566	0.92966790	0.91655418	0.87436694	0.84445868	0.94868960	0.81332618	0.80003169	1.02899589	1.51906197	0.98734449	0.56774671	0.84490598	0.96010034	0.94996217	0.93179564	1.12889731	0.87557490	0.82690497	0.59532969
1.24543987	1.11575228	1.01255360	1.05950377	0.99042208	0.66530395	0.51110246	0.43669924	0.48538291	1.06783335	0.79002898	0.89399075	0.85398572	0.82755179	0.87062396	0.58715277	0.80616035	1.07701438	0.87677267	0.80112646	0.79012136	0.99458881	1.05311845	0.92082667	1.14624510	1.13326802	1.11879353	0.75146374
1.17819746	1.50520599	0.99552182	1.33754770	0.74314349	0.74273715	0.49400278	0.50472333	0.53224686	1.00792879	0.88884011	0.74752054	0.82916503	0.95129661	0.88792098	0.88202484	0.45394408	1.03057077	1.18027940	0.77351891	0.80237090	0.94506363	0.99221138	0.68089851	0.42353519	1.23639321	0.87212476	0.80859090
1.25030054	1.39821316	0.89148911	0.43677530	0.93524043	0.59306380	0.61073966	0.43065205	0.96990201	0.94422631	0.89827283	0.96943708	0.66705176	0.94035446	0.69430665	0.39406390	0.68200600	0.95511614	0.76601541	0.89117545	0.59179130	1.17115097	1.06262252	0.97785677	0.84107580	1.01231569	0.83787173	0.64362052
1.18325802	1.23292489	1.09741050	1.00516035	1.04897556	0.67126841	0.61707055	0.32327775	0.92989852	0.86973722	0.62395914	1.06133590	0.42183239	0.73427414	0.76316356	0.47785251	0.35150845	1.18522140	0.66986339	0.68332695	0.48285571	0.92001865	0.95116705	0.72725905	0.76870381	1.01459860	0.95142885	0.78423225
1.25127749	1.27091640	0.84661167	1.27322975	0.91430747	0.92085558	0.59940862	0.48362830	0.85241594	1.14604628	0.89097293	0.36451018	0.49267508	1.02359924	0.81480945	0.79357058	0.43696758	1.13785869	0.93778131	0.85509797	1.02098393	1.33959686	0.67482269	0.79570628	0.55328122	0.90132444	0.78853110	0.81856672
1.34242571	1.05422475	0.77390621	1.36970144	0.68365991	0.73992083	0.63235781	0.49906303	0.94705367	1.09798928	0.78046483	0.71929032	0.84461850	0.98083005	0.89236854	0.66339962	0.89980907	1.26440029	0.92497570	0.44171808	0.38899045	1.14451543	0.97886762	0.84400580	1.10977317	1.12148190	1.08087818	0.84225095
0.87407724	1.19979772	1.04400103	0.59521036	0.93970321	0.58654240	0.67036973	0.26870671	0.94023652	0.77349093	0.71229959	0.80147127	0.72487748	1.07486779	0.73919693	0.88381084	0.42330224	0.97969492	0.84600338	0.35369866	0.92716756	1.07448090	0.91969344	0.32498019	0.69256468	1.25964310	0.82009665	0.78516793
1.02493874	1.09758362	0.92109184	1.23365360	0.84117965	0.75631898	0.73995162	0.44530224	0.78452542	1.19871884	0.81977747	0.84123595	0.44824511	0.90630467	0.77082819	0.39398043	0.49185374	1.08594183	1.12010322	0.67610750	0.80813921	1.08387835	0.91305304	0.62694008	0.41316867	1.20874899	0.85174454	0.50226515
0.98621987	0.89886633	1.11930889	0.97960352	0.74989808	0.49422380	0.58149021	0.58495945	0.80859335	1.11526876	0.80836731	0.81955636	0.76835665	0.92752486	0.60523806	0.54594049	0.76135578	1.03829711	0.81308376	0.86678585	0.81405192	0.75709795	0.98757720	0.40195480	0.46583054	1.27594233	0.94244071	1.09920666
0.87426862	1.13815461	0.89451567	0.96313429	1.00554087	0.86262748	0.46009402	0.49164064	1.05214182	1.04537244	0.72196616	0.80238563	1.08510970	0.83590759	0.73233731	0.53627189	0.72102567	1.22711183	0.88499337	0.50084693	0.97311521	0.93113395	1.03775271	0.73061903	0.63286140	1.36802297	0.91867107	0.43467538
0.89558641	1.07592058	1.04246870	0.98661443	0.91187354	0.68614170	0.50391132	0.43261786	0.91570344	0.75173816	0.76128496	0.72622672	0.94245280	0.72025837	0.81907554	0.38543335	0.41310442	1.03112297	0.91393008	0.57419114	0.82948107	0.98451439	0.88071469	0.79747842	0.67657503	1.11686645	0.84565497	0.88151385
1.12225573	1.06714581	1.05161579	0.86874023	0.47809565	0.67203866	0.62251205	0.19156100	0.76804084	1.22344890	0.66295920	0.69021005	0.82274078	0.97846849	0.85333894	0.82100147	0.84471572	1.10699690	1.02109519	0.78005242	0.98170932	0.51835447	0.69685446	0.65569124	0.58639723	1.32444246	0.75935642	0.42277262
0.90794117	1.21200785	1.19363064	0.93857409	0.62242892	0.81126394	0.69581808	0.36575054	0.89616504	0.83893077	0.86913007	0.83982153	0.85766512	0.91353753	0.59430502	0.44749844	0.70903722	1.04441535	0.92935266	0.73069461	0.54470616	1.14006605	0.79364272	0.48163340	0.87848858	1.39672312	0.99769222	0.46957427
1.01538594	1.05536126	1.21084379	1.11649461	0.48835968	0.91584764	0.66039642	0.39178850	0.85044560	0.57652902	0.69606091	0.86196191	0.84048966	0.90943455	0.47099655	0.80481561	0.46496543	1.07568089	0.73595988	0.62394436	0.76472959	1.09867919	0.88217022	0.45858429	1.09773689	1.17981989	0.89319375	0.81458297
1.11086803	0.89226162	1.12847790	0.98209131	0.85297296	0.62679330	0.68622825	0.23138402	0.79719504	0.86107972	0.85918500	0.93732200	0.93085934	0.88019195	0.74914806	1.03097262	0.35397252	1.24652098	0.82495087	0.53448041	0.73048887	0.93797185	0.94721984	0.68812118	0.76932953	0.97630332	0.88264740	0.62636161
1.12820562	1.05196816	0.88705791	0.54057980	1.06226595	0.66387577	0.72557041	0.28642136	0.42794732	0.90777170	0.76087736	0.55185913	0.94118811	0.98202618	0.70471168	0.66294750	0.64934072	1.38840871	1.05548915	0.73601429	1.03938707	1.08722893	0.92379826	0.70522399	0.50789944	1.00296919	0.82524154	0.40285322
1.21933614	0.95091431	0.96731307	0.93716681	0.62877845	0.73648161	0.77162464	0.51704488	0.49664246	1.33132256	0.60696316	0.73436862	0.58764182	0.93831212	0.78570226	0.73832380	0.87748807	1.09914222	0.75168896	0.85510459	0.99053942	0.75635348	0.46538475	0.52667427	1.06407607	0.97084544	1.07462287	0.80481475
1.27612856	1.12900479	0.96252949	0.87865674	1.06006624	0.88332607	0.53293777	0.20890700	1.01029271	1.01366892	0.78421423	0.95426281	0.81728137	0.65648487	0.88761984	0.91689697	0.71161603	1.35494274	0.81128866	0.80052875	0.47522017	0.94169712	0.68508740	0.73240854	0.99146205	1.12398505	1.02168673	0.58500029
1.05607660	1.09152271	1.18321862	0.90340495	0.87580088	0.77052882	0.71588214	0.27825845	0.97739391	0.58196835	0.85349015	0.45707553	1.21443194	1.01596364	0.88827406	0.73614119	0.45961266	1.06925751	0.85597241	0.74659417	0.64759995	0.87211912	0.88521589	0.79926011	0.77004592	1.07262662	0.56943004	0.37797500
1.08049101	1.02843590	0.81501726	1.12252547	1.09207114	0.64630982	0.71861265	0.24564919	0.67318742	0.82955343	0.63756973	0.71584152	0.85805896	1.10680302	0.76788879	0.73037143	0.65077809	1.19520012	0.66019782	0.68142172	0.72098307	0.92139805	0.85814739	0.80503826	0.94962586	1.23731950	0.91576700	0.78499985
1.24059597	1.03430088	0.59729451	1.03062631	0.69562075	0.76498099	0.74025866	0.28067102	0.60767999	0.87192645	0.59966126		1.01459196	1.03245588	0.77811905	0.92384114	0.69482775	1.04691064		0.82654643	0.78080649	1.02190564	1.02068793	0.84684648	0.86911662	1.30993094	1.04894792	0.94246938
1.12053044	1.13754909	0.79443114	1.02853388	0.93464646	0.74413603	0.68022285	0.27697722	0.35203887	0.54424254	0.98026098		0.76056217	0.74608553	0.78852238	1.01071609	0.43901661	1.00408515		0.81722412	0.50752254	0.99454227	0.81551798	0.46165282	0.47277551	0.89420898	0.99048708	1.14087277
0.89112277	0.94347203	1.00420274	0.78146500	0.43469095	0.74379746	0.63308668	0.31962925	0.87897829	0.56568415	0.82418884		0.79053710	0.84111738	0.85162725	0.73144759	0.44454970	1.25259015		0.63773788	0.53206292	0.75838888	0.83715232	0.40871878	0.57717962	1.30199126	0.67722079	0.85253028
1.22374196	1.17400091	0.82763626	1.12104611	0.84748138	0.68850208	0.60892074	0.50898602	0.64277106	0.51157592	0.97100851		0.68923036	0.55151869	0.98588921	0.65730734	0.69255887	1.15359322		0.78117441	0.31887977	0.96294691	0.92896550	0.32395085	0.69988635	1.33103755	0.73577775	0.95874388
1.23151278	1.07263346		0.94125994	0.72473714	0.89474725	0.69155957	0.52062659	1.29314524	0.68407508	0.79321903		0.86670184	1.14709187	0.72839076	0.59484689	0.89048685	1.03711536		0.97461878	0.38545258	1.00538453	0.96533495	0.71941314	0.89024936	1.02239364	1.00279140	0.90330202
1.14562148	0.91646003		0.97030639	1.02832288	0.39803966	0.63308742	0.49446496	0.69774432	0.68862113	0.87855750		0.34532635	1.03028868	0.75541208	0.79573794	1.05137176	0.85686979		0.32654824	0.95454288	0.88815102	0.86932972	0.68137890	0.81397443	1.05177721	1.02147111	0.48437413
1.15815218	1.09888683		1.09029188	0.92251444	0.91323187	0.25026451	0.31666010	0.72059731	0.82993792	0.94354749		0.64123575	0.72790513	0.64212538	0.79097769	0.51567156	1.13060876		0.97393493	0.86475906	1.00926271	0.82991127	0.49274639	0.73437328	1.17145226	0.87179033	0.92738595
1.18493619	1.08888201		1.14328551	0.85665030	0.83500197		0.34726865	0.52982335	0.70804892	0.94109891		0.41995854	1.28494144	0.69411547	0.79834010	0.77530945	1.11280534		0.92144670	1.09723357	0.90894124	0.88568974	0.88010216	0.79765159	1.22624809	0.68360340	0.72901674
0.79967004	0.99332075		0.91423602	0.76402728	0.84062227		0.55784511	0.46063024	0.70716291	0.68823390		0.98791389	0.89648812	0.65488142	0.85436638	0.67547848	1.21143962		0.95697136	1.28606801	1.07552740	0.95302216	0.70049760	0.67756317	0.99339658	0.79923788	0.96324608
1.02789247	1.23878844		1.23102278	0.96111699	0.66083546		0.21392801	0.55292378	0.62803341	0.92075568		0.66570112	0.99948422	0.82743581	0.89398402	0.58560629	0.90562727		0.87444861	0.89552354	1.24087869	0.82584869	0.78820699	1.33208866	1.11187914	0.77121603	0.97274172
0.95528995	1.31066716		1.04543656	0.76579090	0.55865393		0.46628826	0.70180013	0.90846251	0.80571873		0.89318440	0.91603960	0.43152189	0.62579449	0.72883228	1.28678635		1.04800039	0.61644262	0.99228747	0.86819681	0.48774664	1.12114279	1.03581545	0.92662286	0.51390346
1.32688114	0.85749850		1.00816066	0.72246676	0.68642750		0.49468033	0.79901928	0.85172844	0.81898609		1.11627989	0.79585344	0.80212181	0.63222397	1.16863245	0.86249910		0.83194822	0.44138377	1.02238858	1.06841172	0.36565931	1.11980227	1.06260905	0.82218960	0.81841355
1.05018441	1.21761590		0.90390077	1.12350879	0.61979802		0.51974610	0.72386966	0.62920880	0.69261432		0.72092551	0.66164436	0.82098684	0.93468551	0.84270300	0.93509343		0.99351537	0.34308579	0.79124843	0.65868922	0.98292706	1.25013108	1.11571315	1.00708685	0.34111835
0.77269231	1.05901206		0.88517077	0.42920476	0.79145038		0.52695714	0.52850338	0.48173280	0.78939771		0.89497453	0.69700435	0.81760614	0.62719357	0.39438018	1.00179403		0.58124613	0.39743821	1.12252656	0.83240338	0.90335586	0.94723186	1.13883599	1.22875028	0.89075410
1.06042389	1.15543324		1.02948817	1.11378194	0.98888402		0.39538619	0.89216606	0.64150127	0.83820686		0.90236788	0.98920033	0.83466173	0.69495017	0.63451401	1.15757565		0.75508285	0.74402406	1.02851002	0.87885139	0.65393532	1.16965939	1.14103190	1.04824262	0.81684206
0.88513918	0.81218948		1.23911023	1.11479797	0.79009552		0.48173795	0.96406211	0.75793216	0.85233851		0.56833769	0.90037895	0.69974375		0.70401745	1.13701339		0.55960820	0.70961833	1.13539219		0.40346439	0.61682511	0.85487644	1.04108468	1.07136990
1.11473614	0.95787245		1.18358833	1.09971491	0.68523918		0.46937437	0.81661623	0.54657210	0.80346055		0.80853361	0.96161728	0.89743380		0.70184556	1.14028875		0.63241192	0.92100660	1.15948181		0.71419173	0.76826949	1.04935978	1.07774948	0.96885004
1.04179422	1.01500227		0.89624036	0.91658394	0.61227733		0.51373560	0.73649320	0.57547309	0.61396584		0.78134409	0.90495019	0.61640657		1.33844025	1.10491000		0.33574794	0.68505348	1.04972338		0.49224779	0.88923741	0.92831122	1.05397376	0.91439033
1.16636689	0.95534967		1.00823436	0.59627421	0.74199498		0.50868287	0.80478922	0.79020100	0.65226940		0.97600070	0.89470694	0.85173301		0.63154906	0.98550475		0.70124758	0.50573059	0.97480900		0.86003647	1.06315955	0.95114918	1.08484757	0.59759446
1.39539306	1.21693036		0.80982581	0.80618551	0.59856822		0.64129729	0.74713229	0.63269507	0.93160055		0.62688232	0.56338377	1.03237214		1.00837512	0.87115262		0.61353524	0.73385389	0.87212670		0.90665102	0.52089899	1.19587457	0.97551425	0.58214307
0.98357534	0.92264217		0.68294976	0.87973994	0.73105933		0.44470419	0.64892815	0.58314709			0.69894530	0.33075254	0.87297695		0.68144197	1.01963040		0.73973419	0.64681143	1.11701713		0.62687646	1.06928781	0.90109816	0.96146628	0.89758005
1.00643341	0.96600435		1.04043698	0.96935291	0.34224554		0.55926404	0.93949294	0.59401423			0.88814497	0.88004535	0.70699895		0.60504818	0.85618382		1.03609930	0.73002390	1.03875270		0.74741524	1.00432504	1.06591490	0.80672373	0.98062161
1.16214548	0.74881838		0.53889593	1.19419011	0.82069638		0.50389337	0.38701182	0.61011476			0.94347663	0.56836370	0.70617704		0.37624615	1.04304212		0.58997860	0.86136823	1.13431006		0.52026398	0.82422556	0.86941829	0.67186230	0.86760852
1.03351190	0.99388782		1.08024576	1.08545303	0.69685401		0.56849181	0.51979336	0.71299146			1.05100017	0.97641743	0.82591121		0.87166225	1.03328423		0.62454409	1.22477294	1.18661373			0.90856443	0.73277819	0.94012846	0.86745795
1.24159096	0.80442711		0.71669431	0.38107573	0.47617130		0.62317770	0.47314880	0.68970988			1.02430591	0.50674889	0.57554109		0.80194043	1.07676580		0.84942720	0.59595503	1.12662435			1.20651777	1.23475309	0.99598370	0.97142200
1.27132607	0.81975536		0.73097523	1.16432652	0.49130772		0.37712542	0.82440806	0.61852647			1.11915801	0.73905798	0.67362084		0.48148305	1.08729932		0.46904913	0.53187628	1.01868015			0.90888569	1.17890866	0.69097456	1.06273625
0.85212066	0.77648306			1.14222811	0.73634860		0.26442676	0.54705993	0.55556591			0.89038944	0.90789308			1.01902367	1.07764398		0.69353465	0.44883632	0.83238953			0.47016165	1.18069715	0.84957721	0.66928782
0.87038364	1.03182821			0.99450193	0.61511954			0.88761438	0.62331041			0.43529583	0.82599511			0.69517888	1.02003918		0.76388272	0.48995103	0.96757857			0.48249530	1.25330265	0.96806539	0.88824490
0.76649054	0.72225374			0.98661153	0.67268910			0.83983483	0.65784055			0.97495318	0.75752350			0.74617639	1.23108066		0.40423187	0.74543748	0.88276256			1.15543640	0.92650116	0.89533855
0.87841310	0.69576165			0.95893960	0.58676902			0.56219427	0.92836846			0.85398924	0.93262421			0.55001128	0.89953909		0.78037423	0.61618174	0.89803633			1.00426900	1.11385191	0.78562329
0.74551888	0.73795563			0.97495267	0.88252470			0.88782737	0.87459305			1.00555229	1.11677101			0.50423288	0.99932945		0.73323151	0.39889194	1.08508885			0.61786942	1.18507164	0.88588982
0.90190738	0.85991644			0.95113183	0.62659197			0.47771414	0.78329427			0.83945764	0.85420623			0.51388098	1.11119550		1.03096693	0.68857063	0.98427662			0.64445506	1.10745823
0.59486902	0.89685104			0.57545597	0.68726696			0.86522694	0.55251098			0.51232370	0.99854664			0.44320711	1.06553122		0.84824827	0.42521444	1.06540043			0.59972002	1.02216847
0.78591351	0.76776698			0.76163819	0.53247886			0.70663095	0.53446361			0.56167827	1.21083298			0.65947872	0.87414385		0.69815494	0.29984393	0.79733505			0.79115331	0.91923278
0.50183265	0.78392958			0.85658838	0.88187751			0.73962681	0.58730524			0.81742439	0.88290596			0.75901274	0.95253420		0.47212734	0.71937738	0.94577548			0.74107308	1.32748477
0.71429903	0.57101031			0.70924143	0.87655234			0.78507780	0.57110453			1.21159187	0.91211852			0.49502940	0.92816398		0.78705500	0.55895235	0.87572095			0.50565154	0.94819468
0.99320935	0.72795793			0.75916737	0.70102411			0.91911941	0.67084866			0.94841790	0.86866820			0.39983666	1.03993794		1.03389022	0.97456878	0.94033081			0.55392618	1.12681322
0.75053550	0.99240292			0.84312235	0.39870082			0.74921074	0.40377954			0.37790561	0.89965415			0.45991402	0.99909577		0.89357181	0.39044987	0.98999859			1.09393709	1.29030687
0.86774144	0.90702997			0.65248511	0.39253712			0.78165421	0.84096276			0.90557275	1.02885201			0.75170746	0.97540083		1.01374801	0.69910340	1.05367503			1.03564714	1.24371797
0.56117733	0.88069934			0.56550862	0.44218379			0.90784111	0.57826409			0.88879147	0.92856749			0.80001570	0.80269209		0.68807133	0.81497739	0.86161521			0.49446071	0.89461617
0.89231880	0.89737319			1.05233098	0.94778833			0.49484392	0.65137355			0.41681972	0.85489531			1.17509588	1.06648744		0.66776605	0.97236123	1.09291005			1.20024952	1.13512371
0.60938183	0.71068832			0.62551203	0.79842065			0.73568209	0.65989612			0.51818384	0.80523876			0.52008643	1.17308414		0.95041754	0.75690059	0.96802730			0.67691650	0.89989871
0.86391571	0.82924651			0.64465551	0.56930591			0.94692705	0.54311594			0.30125490	0.85438406			0.89563792	1.06958503		0.72926515	0.43844939	0.86873608			0.74770200	1.24972574
0.69213113	0.72260522			0.44899309	0.74659966			0.59923355	0.66657450			0.67084631	0.79004180			0.95219804	0.88151107		0.85097351	0.81699027	1.00789657			0.71739448	1.09131189
0.86236873	0.94543558			0.71717629	0.67264648			0.53380567	0.72941495			0.39729169	0.89546383			0.53238144	0.94624885		0.61233313	0.64282914	0.84040947			0.78918843	0.98572626
0.88095780	0.92328070			0.81792511	0.64079486			0.84622635	0.42173955			0.47053837	1.04009172			1.05101091	1.03244160		0.80313144	1.04110393	0.84682700			0.57768750	1.03939759
0.75074418	0.90474465			0.87950219	0.74553319			0.92841951	0.74899474			0.52335563	1.08779376			0.92403746	0.94893745		0.91146727	0.81900088	0.86838228			1.11619400	1.31102375
0.55961082	0.45597729			0.93744028	0.67305773			0.87273902	0.67126766			0.60587133	0.83726763			1.17096901	0.92512212		0.74109354	0.39024322	0.96879779			0.92782148	1.16819451
1.18098910	0.80094038			1.10774455	0.46714879			0.57826733	0.51297433			0.61761377	0.63190762			0.57856103	1.06718673		1.04723565	0.66406273	1.03373785			0.63382613	0.96926233
0.67450519	0.65128483			0.60185118	0.89848653			0.42960657	0.71046037			0.46819740	0.92371084			0.74149821	0.91045423		0.32143027	0.70569916	0.98583499			0.60617881	1.06292080
0.91195293	0.64195130			0.83539274	0.80337468			0.62669509	0.60972197			0.59668957	0.91632922			0.95821930	0.95168362		0.96988995	0.80045440	0.89425846			0.31700351	1.32209823
1.04389483	0.52394652			0.81085614	0.81082598			0.62675733	0.74592165			0.69067175	0.96917168			1.07336842	0.78894141		0.76319480	0.52249409	1.02866123			0.64837737	1.17801192
1.28019345	0.78986164			0.78340409	0.84768718			0.88349322	0.85083414			0.59800978	0.77809666			0.85403657	0.80391507		0.53699714	0.79767860	1.03216336			0.88131534	0.93392529
1.01331725	0.81121966			0.65923869	0.57064282			0.89831916				0.50296148	0.77683858			0.70609737	0.95409526		0.51583474	0.83084153	0.89934008			1.03221883	1.15842172
1.02964755	0.91353069			1.18545310	0.62797416			0.99468027				0.65346677	1.09855176			0.55947433	0.98511104		0.34503362	0.72464398	0.96102735			0.90794324	1.07612337
0.87253709	0.83864502			0.54859962	0.76285309			0.69547373				0.59878599	0.73353965			0.89154816	0.89384255		0.71521187	0.82048623	0.97709860			1.02109024	1.19132389
0.68053777	0.55391223			0.65426663	0.80185726			0.52488785				0.47641072	0.64794437			0.47249881	1.15068282		0.93048694	0.95198681	1.09826810			0.65900246	1.14618083
0.75996278	0.68174145			0.64796205	0.53551893			0.59016935				0.70091123	1.13404195			0.53015967	0.80701010		1.11750845	0.46749412	1.15446191			0.49796372	0.73479431
0.89972546				0.72218260	0.66412108			0.39967809				0.76661773	0.79248769			0.56924364	1.18215008		0.83479931	0.89069661	1.06219661			1.09555470	1.05555461
1.28161223				0.65831847	0.93632199			0.83526571				0.70094883	0.96986640			0.47850862	0.90652320		0.45009963	0.83062198	0.97202948			0.84266483	1.29263396
0.92607965				0.85908639	0.84674702			0.66610025				0.50939497	0.87571878			0.31387551	0.92310679		0.81407461	0.51704450	0.84294583			1.12331292	0.76298521
0.59311163				0.70390635	0.79357129			0.62052461				0.57038166	0.82944885			0.75135170	0.77783903		0.83464893	0.39649895	0.98656386			0.99154867	1.01476963
0.78677363				0.59251341	0.54361140			0.82796002				0.74260835	1.11102727				0.92570029		0.58169349	0.86035979	0.85902629			1.24035809	1.20500350
0.78865943				0.79724947	0.75250960			0.47838795				0.71052678	0.93740200				1.13845713		0.80891787	0.53580222	1.05082140			0.91315624	0.98860786
0.54518710				0.71384094	0.66367686			0.82749259				0.68606043	0.87254966				0.89885745			0.69361548	0.69846746			1.00501941	0.62517769
0.61043928				0.80780890	0.84975142			0.44276135				0.88488153	0.57111344				1.22777315			0.68497772	0.83715761			0.92874080	0.99921366
				0.55193253	0.73975270			0.35168436				0.70819953	0.58899315				0.85612970			1.11797552	0.62865922			0.89202491	1.06510316
				0.62238134	0.44465513			0.74755578				0.81102013	0.71865616				0.97813910			0.58501236	0.77007898			0.54452212	1.05483371
				0.75328163	0.79619548			1.09559058				0.47000058	0.78291432				1.13001828			0.78765578	1.06653633			0.71958398	0.93468067
				0.76851799	0.68250349			0.85806040				0.41284255	0.93204081				0.80639456			0.65460007	0.90532742			0.47928603	0.53479733
				0.86428838	0.80324678			0.85283847				0.42088793	0.63562277				0.94204995			0.64503606	0.96824354			0.90404053	0.71142648
				0.68669393	1.08022325			0.81902806				0.75811001	0.77966775				1.13279936			0.81605886	0.91722913			0.81382762	0.69933241
				0.67632992	0.69603079			0.45845422				0.55207261	0.43536320				1.05459955			0.41305424	0.94876304			0.73207259	0.80943953
				0.70530737	0.76498542			0.85255053				0.73159125	0.81755942				1.18878807			0.90596798	0.84402993			0.84280390	0.93679162
				0.59389337	1.03782152			0.49915918				0.69472567	0.69852591				0.94376624			1.07727682	0.84606193			1.24859592	1.21527225
				0.62565647	0.89170720			1.06553393				0.56485493	0.87178531				0.69460672			0.84961300	1.07434688			0.90864351	1.04695878
				0.60536205	0.72193609			0.65504157				0.43861912	0.69253564				0.58884211			0.58312588	1.24684962			0.90741500	1.03429620
				0.58511967	0.55470139			0.88757856				0.45136436	0.65665358				1.00073074			1.09954890	1.02117677			1.27489197	1.05875413
				1.05953172	0.83073073			0.66608774				0.47260534	0.61322235				0.94281110			1.13494954	0.79781680			0.48065020	1.06119977
				0.50292251	0.85981637			1.04547507				0.53268704	0.48380847				0.98355735			1.22825985	0.79726754			0.83399471	0.86508295
				0.83163500	0.92619811			0.74253398				0.36832767	0.84264936				0.80841601			0.72108558	1.12568955			1.16445860	0.73769049
				0.73962495	0.71350886			0.82554347				0.42436585	0.44055671				1.04148840			1.02375592	0.89158171			0.65523626	0.86884083
				0.71608568	0.89423317			0.47749015				0.46937905	0.34643360				1.18794587			1.28734640	0.89996090			0.74018579	0.68084212
				0.71188940	0.67212710			0.76685904				0.41460636	0.80794925				0.93928053			1.10865875	1.14338501			1.04047502	0.64288640
				0.86715146	0.81330686			0.48218358				0.60051666	0.70502565				0.97568268			1.00854761	0.90812856			1.01641520	0.72195190
				0.70721118	0.78360874			0.92444260				0.63358409	0.85993484				0.94406380			1.10700470	1.08421499			0.99359637	0.74418162
				0.78099863	0.65223061			0.57467860				0.80397723	0.67052688				1.00686672			0.94391954	0.96209977			0.84688864	0.65083764
				0.84021247	0.76107124			0.69001700				0.64766666	0.79121060				1.05765125			0.70479054	0.98393077			0.69144855	0.61964600
				0.69566158	0.68066804			0.75515787				0.72901090	0.72738208				1.00004189			0.84965055	0.71641405			0.97847730	0.58192179
				0.67982308	0.62169114			0.53517217				0.56831812	0.81538396				0.92118976			1.02315939	0.72991768			0.54547659	0.75087320
				0.61030464	0.67324632			0.76635868				0.91416751	0.65322236				0.75694964			1.00951094	0.90770503			0.65905601	0.74448961
				0.60626847	0.76330969			0.62496280				0.82889468	0.45885667				0.94248596			0.73112726	0.82670689			1.07733561	0.73306842
				0.54156752	0.72719322			0.40235672				0.73570567	0.51332950				0.92280564			0.49754528	0.94249521			0.82006946	0.74529320
				0.53366274	0.78866291			0.47162391				0.35591836	0.96575449				0.89635809			0.68452693	0.98649591			1.03611446	0.48870383
				0.64324213	0.64780575			0.40954061				0.72588776	0.59039048				0.91214367			0.55177621	0.77074153			0.69523745	0.86239752
				0.53585431	0.74848699			0.46833210				0.66008009	0.40764326				1.13624524			0.45565164	1.08667839			0.80487860	0.41544219
				0.63559612	0.87171506			0.97412254				0.50431803	0.70656000				1.00721631			1.09321974	0.65879526			0.73408269	0.59930119
				0.51688250	0.77237605			0.75878030				0.30728095	0.42045269				1.09591336			0.95648413	0.92928433			0.60420549	0.79645742
				0.41463641	0.70828925			0.46812031				0.25173386	0.53551279				0.87054274			0.57224018	0.84777686			0.76700558	0.56180173
				0.67367502	0.69299480			0.67042802				0.70871273	0.71378773				0.67336793			1.21480953	0.85013753			0.93090069	0.57799775
				0.88095099	0.81381773			0.53782740				0.36863068	0.63750802				0.65426721			0.72708119	0.95934697				0.44639381
				0.55029185	0.81005992			0.53094512				0.66980425	0.71526782				0.62381990			0.86221454	0.99310883				0.58596345
				0.77519003	0.86217476			0.56360859				0.51023047	0.63596777				0.69269499			1.12319330	0.89677345				0.55984424
				0.58053452	0.89649061			0.58832699				0.83183888	0.33428392				0.52075230			1.00837207	1.14472832
				0.43496018	0.71378786			0.65546639				0.67612390	0.60739549				0.61354599			0.90497394	0.92841115
				0.56515514	0.54566831							0.81936016	0.45440412				0.84444235			1.05732690	1.03882495
				0.43640935	0.89504171							0.36656349	0.71184288				0.51787397			0.66891438	0.94301834
					0.79163977							1.12290914	0.72114854				0.51286762			0.79645707	1.04687366
					0.80196306							0.66061898	0.74037498				0.50813590			0.73308771	0.48303235
					0.85024190							0.58440131	0.68845332				0.72291811			0.31559007	0.72825557
					0.86232391							0.62471959	0.53553725				0.62156551			0.80085896	0.82133950
					0.96587137							0.64551871	0.60869586				0.55629995			0.75776838	0.92986451
					0.78202109							0.39280903	0.69143075				0.78371902			1.46400226	1.03493183
					0.63099937							0.80150799	0.68651945				0.61536894			1.15496486	0.93284432
					0.87401653							0.68878828	0.53702583				0.81348157			0.66511320	0.94115960
					0.73590935							0.72878943	0.81331983				0.61556273			1.29887291	1.04031093
					0.85529531							0.78831269	0.49101698				0.64503223			0.89646232	0.76851593
					0.71462841							0.80776306	0.73474901				0.66329361			0.89201545	0.86122473
					0.96500365							0.72369408	0.68846650				0.49075683			1.19158134	0.78766418
					0.65675133							0.47579822	0.52498156				0.56796991			1.13334432	0.98136020
					0.72591429							0.61136711	0.73418947				0.44331404			0.50926154	0.86191554
					0.66543894							0.43757273	0.87032405				0.67317890			1.26582412	0.79546001
					0.72163491							0.81307749	0.98850412				0.62172028			0.99201808	0.64073265
					0.66736309							0.76824822	0.66878920				0.66667321			0.76157191	0.88304527
					0.82030575							0.65135620	0.71493954				0.75725964			0.71372244	0.92734929
					0.76861697							0.43150942	0.94454618				0.68138202			0.54917226	0.94629317
					1.02644447							0.67918934	0.87061037				0.60084782			0.76178840	0.54404379
					0.65401436							0.82288328	0.53405566				0.62751245			1.39381568	0.97294325
					0.75359796							0.58724780	0.62588200				0.71416422			0.69753731	1.12352616
					0.79305341							0.81401310	0.50352340				0.58036935			0.76301993	1.08748239
					0.84067587							0.71312397	0.83008834				0.64958228			1.43725501	1.07141200
					0.75276559							0.54171093	0.83528563				0.70517931				0.71480197
					0.62495230							0.55781717	0.70734502				0.44391495				0.92738762
					0.74790437							0.58796815	0.55021256				0.55205390				1.07715959
					0.84908377							0.46519736	0.49878597				0.79076791
					0.77936115							0.80622193					0.60827730
					0.66960807							0.66326590					0.84666064
					0.46614816							0.67041699					0.72298025
					0.72936287							0.43958287
					0.82605164							0.63287284
					0.96996782							0.75674171
					0.76544312
					0.82362308
					0.86690171
					0.75461460
					0.31337395
					0.89163431
					0.95543459
					0.80007113
					0.76711683
					1.01017303
					0.74917947
					1.12396388
					0.73640864
					0.85375975
					0.76225114
					0.78338601
					0.80207555
					0.88477684
					0.55275552
					0.55731959
					0.70667552
