## Supplementary material for "An RNA relay to signal mitochondrial defects across tissues at the cost of healthy aging": Table S3

### Sheet: alh-6lf
		Wildtype	alh-6lf
	Number of rows
	# deaths/events	302	348
	Median survival	16	11
	Lower 95% CI	16
	Upper 95% CI	17
	Logrank (Mantel-Cox) test
	Chi square	133.1
	df	1
	P value	<0.0001
	P value summary	****
	Are the survival curves sig different?	Yes
	Gehan-Breslow-Wilcoxon test
	Chi square	120.3
	df	1
	P value	<0.0001
	P value summary	****
	Are the survival curves sig different?	Yes
	Median survival
	Wildtype	16
	alh-6lf	11
	Ratio (and its reciprocal)	1.455	0.6875
	95% CI of ratio	1.247 to 1.697	0.5893 to 0.8021
	Hazard Ratio (Mantel-Haenszel)	A/B	B/A
	Ratio (and its reciprocal)	0.3414	2.929
	95% CI of ratio	0.2844 to 0.4098	2.440 to 3.516
	Hazard Ratio (logrank)	A/B	B/A
	Ratio (and its reciprocal)	0.4569	2.189
	95% CI of ratio	0.3886 to 0.5371	1.862 to 2.573

### Sheet: native alh-6
		alh-6lf (lax105)	Native (alh-6p::alh-6;lax105)
	Number of rows
	# deaths/events	348	226
	Median survival	11	13
	Lower 95% CI		11
	Upper 95% CI		14
	Logrank (Mantel-Cox) test
	Chi square	39.49
	df	1
	P value	<0.0001
	P value summary	****
	Are the survival curves sig different?	Yes
	Gehan-Breslow-Wilcoxon test
	Chi square	18.93
	df	1
	P value	<0.0001
	P value summary	****
	Are the survival curves sig different?	Yes
	Median survival
	Wildtype	11
	alh-6lf	13
	Ratio (and its reciprocal)	0.8462	1.182
	95% CI of ratio	0.7157 to 1.000	0.9996 to 1.397
	Hazard Ratio (Mantel-Haenszel)	A/B	B/A
	Ratio (and its reciprocal)	1.828	0.547
	95% CI of ratio	1.515 to 2.206	0.4532 to 0.6603
	Hazard Ratio (logrank)	A/B	B/A
	Ratio (and its reciprocal)	1.589	0.6295
	95% CI of ratio	1.349 to 1.871	0.5345 to 0.7414

### Sheet: pharyngeal alh-6
		alh-6lf (lax105)	Pharyngeal (myo-2p::alh-6;lax105)
	Number of rows
	# deaths/events	348	246
	Median survival	11	16
	Lower 95% CI		15
	Upper 95% CI		17
	Logrank (Mantel-Cox) test
	Chi square	86.27
	df	1
	P value	<0.0001
	P value summary	****
	Are the survival curves sig different?	Yes
	Gehan-Breslow-Wilcoxon test
	Chi square	67
	df	1
	P value	<0.0001
	P value summary	****
	Are the survival curves sig different?	Yes
	Median survival
	Wildtype	11
	alh-6lf	16
	Ratio (and its reciprocal)	0.6875	1.455
	95% CI of ratio	0.5839 to 0.8094	1.235 to 1.713
	Hazard Ratio (Mantel-Haenszel)	A/B	B/A
	Ratio (and its reciprocal)	2.41	0.415
	95% CI of ratio	2.001 to 2.901	0.3447 to 0.4996
	Hazard Ratio (logrank)	A/B	B/A
	Ratio (and its reciprocal)	1.948	0.5134
	95% CI of ratio	1.655 to 2.292	0.4362 to 0.6042

### Sheet: nervous alh-6
		alh-6lf (lax105)	Nervous (rgef-1p::alh-6;lax105)
	Number of rows
	# deaths/events	348	148
	Median survival	11	14
	Lower 95% CI		12
	Upper 95% CI		15
	Logrank (Mantel-Cox) test
	Chi square	46.04
	df	1
	P value	<0.0001
	P value summary	****
	Are the survival curves sig different?	Yes
	Gehan-Breslow-Wilcoxon test
	Chi square	22.79
	df	1
	P value	<0.0001
	P value summary	****
	Are the survival curves sig different?	Yes
	Median survival
	Wildtype	11
	alh-6lf	14
	Ratio (and its reciprocal)	0.7857	1.273
	95% CI of ratio	0.6482 to 0.9524	1.050 to 1.543
	Hazard Ratio (Mantel-Haenszel)	A/B	B/A
	Ratio (and its reciprocal)	2.043	0.4894
	95% CI of ratio	1.662 to 2.512	0.3981 to 0.6016
	Hazard Ratio (logrank)	A/B	B/A
	Ratio (and its reciprocal)	1.761	0.5678
	95% CI of ratio	1.474 to 2.104	0.4752 to 0.6783

### Sheet: BWM alh-6
		alh-6lf (lax105)	BWM (myo-3p::alh-6;lax105)
	Number of rows
	# deaths/events	348	156
	Median survival	11	11
	Lower 95% CI		11
	Upper 95% CI		12
	Logrank (Mantel-Cox) test
	Chi square	5.375
	df	1
	P value	0.0204
	P value summary	*
	Are the survival curves sig different?	Yes
	Gehan-Breslow-Wilcoxon test
	Chi square	2.794
	df	1
	P value	0.0946
	P value summary	ns
	Are the survival curves sig different?	No
	Median survival
	Wildtype	11
	alh-6lf	11
	Ratio (and its reciprocal)	1	1
	95% CI of ratio	0.8279 to 1.208	0.8279 to 1.208
	Hazard Ratio (Mantel-Haenszel)	A/B	B/A
	Ratio (and its reciprocal)	1.277	0.7833
	95% CI of ratio	1.038 to 1.569	0.6372 to 0.9629
	Hazard Ratio (logrank)	A/B	B/A
	Ratio (and its reciprocal)	1.218	0.8209
	95% CI of ratio	1.015 to 1.462	0.6839 to 0.9854

### Sheet: adr-2lf(ok735)
		Wildtype	adr-2lf(ok735)
	Number of rows
	# deaths/events	188	141
	Median survival	17	21
	Lower 95% CI	16	18
	Upper 95% CI	18	21
	Logrank (Mantel-Cox) test
	Chi square	20.46
	df	1
	P value	<0.0001
	P value summary	****
	Are the survival curves sig different?	Yes
	Gehan-Breslow-Wilcoxon test
	Chi square	6.903
	df	1
	P value	0.0086
	P value summary	**
	Are the survival curves sig different?	Yes
	Median survival
	Wildtype	17
	alh-6lf	21
	Ratio (and its reciprocal)	0.8095	1.235
	95% CI of ratio	0.6507 to 1.007	0.9930 to 1.537
	Hazard Ratio (Mantel-Haenszel)	A/B	B/A
	Ratio (and its reciprocal)	1.772	0.5642
	95% CI of ratio	1.383 to 2.271	0.4403 to 0.7230
	Hazard Ratio (logrank)	A/B	B/A
	Ratio (and its reciprocal)	1.548	0.6461
	95% CI of ratio	1.246 to 1.922	0.5202 to 0.8024

### Sheet: adr-2lf;alh-6lf
		alh-6lf	adr-2lf(ok735);alh-6lf
	Number of rows
	# deaths/events	184	153
	Median survival	11	21
	Lower 95% CI	10	18
	Upper 95% CI	11	21
	Logrank (Mantel-Cox) test
	Chi square	145.5
	df	1
	P value	<0.0001
	P value summary	****
	Are the survival curves sig different?	Yes
	Gehan-Breslow-Wilcoxon test
	Chi square	83.42
	df	1
	P value	<0.0001
	P value summary	****
	Are the survival curves sig different?	Yes
	Median survival
	Wildtype	11
	alh-6lf	21
	Ratio (and its reciprocal)	0.5238	1.909
	95% CI of ratio	0.4227 to 0.6491	1.541 to 2.366
	Hazard Ratio (Mantel-Haenszel)	A/B	B/A
	Ratio (and its reciprocal)	5.698	0.1755
	95% CI of ratio	4.295 to 7.560	0.1323 to 0.2328
	Hazard Ratio (logrank)	A/B	B/A
	Ratio (and its reciprocal)	2.835	0.3527
	95% CI of ratio	2.245 to 3.581	0.2793 to 0.4454
