## Supplementary material for "An RNA relay to signal mitochondrial defects across tissues at the cost of healthy aging": Table S5

### Sheet: adr-2lf;alh-6lf
		adr-2lf(ok735);alh-6lf	Wildtype
	Number of rows
	# deaths/events	153	188
	Median survival	21	17
	Lower 95% CI	18	16
	Upper 95% CI	21	18
	Logrank (Mantel-Cox) test
	Chi square	24.13
	df	1
	P value	<0.0001
	P value summary	****
	Are the survival curves sig different?	Yes
	Gehan-Breslow-Wilcoxon test
	Chi square	10.69
	df	1
	P value	0.0011
	P value summary	**
	Are the survival curves sig different?	Yes
	Median survival
	Wildtype	21
	alh-6lf	17
	Ratio (and its reciprocal)	1.235	0.8095
	95% CI of ratio	0.9979 to 1.529	0.6540 to 1.002
	Hazard Ratio (Mantel-Haenszel)	A/B	B/A
	Ratio (and its reciprocal)	0.5423	1.844
	95% CI of ratio	0.4249 to 0.6923	1.444 to 2.354
	Hazard Ratio (logrank)	A/B	B/A
	Ratio (and its reciprocal)	0.6283	1.592
	95% CI of ratio	0.5072 to 0.7783	1.285 to 1.972

### Sheet: pharyngeal adr-2
		adr-2lf(ok735);alh-6lf	Pharyngeal (myo-2p::adr-2(wt);ok735;lax105)
	Number of rows
	# deaths/events	153	309
	Median survival	21	9
	Lower 95% CI	18	8
	Upper 95% CI	21	9
	Logrank (Mantel-Cox) test
	Chi square	192.4
	df	1
	P value	<0.0001
	P value summary	****
	Are the survival curves sig different?	Yes
	Gehan-Breslow-Wilcoxon test
	Chi square	111.3
	df	1
	P value	<0.0001
	P value summary	****
	Are the survival curves sig different?	Yes
	Median survival
	Wildtype	21
	alh-6lf	9
	Ratio (and its reciprocal)	2.333	0.4286
	95% CI of ratio	1.922 to 2.832	0.3531 to 0.5202
	Hazard Ratio (Mantel-Haenszel)	A/B	B/A
	Ratio (and its reciprocal)	0.1894	5.279
	95% CI of ratio	0.1497 to 0.2396	4.173 to 6.679
	Hazard Ratio (logrank)	A/B	B/A
	Ratio (and its reciprocal)	0.3564	2.806
	95% CI of ratio	0.2962 to 0.4287	2.333 to 3.376

### Sheet: nervous adr-2
		adr-2lf(ok735);alh-6lf	Neuronal (rgef-1p::adr-2(wt);ok735;lax105)
	Number of rows
	# deaths/events	153	424
	Median survival	21	18
	Lower 95% CI	18	17
	Upper 95% CI	21	20
	Logrank (Mantel-Cox) test
	Chi square	0.1791
	df	1
	P value	0.6721
	P value summary	ns
	Are the survival curves sig different?	No
	Gehan-Breslow-Wilcoxon test
	Chi square	0.1734
	df	1
	P value	0.6771
	P value summary	ns
	Are the survival curves sig different?	No
	Median survival
	Wildtype	21
	alh-6lf	18
	Ratio (and its reciprocal)	1.167	0.8571
	95% CI of ratio	0.9698 to 1.404	0.7125 to 1.031
	Hazard Ratio (Mantel-Haenszel)	A/B	B/A
	Ratio (and its reciprocal)	1.045	0.957
	95% CI of ratio	0.8526 to 1.281	0.7809 to 1.173
	Hazard Ratio (logrank)	A/B	B/A
	Ratio (and its reciprocal)	1.037	0.9641
	95% CI of ratio	0.8608 to 1.250	0.8001 to 1.162

### Sheet: BWM adr-2
		adr-2lf(ok735);alh-6lf	BWM (myo-3p::adr-2(wt);ok735;lax105)
	Number of rows
	# deaths/events	153	304
	Median survival	21	14
	Lower 95% CI	18	12
	Upper 95% CI	21	16
	Logrank (Mantel-Cox) test
	Chi square	11.69
	df	1
	P value	0.0006
	P value summary	***
	Are the survival curves sig different?	Yes
	Gehan-Breslow-Wilcoxon test
	Chi square	20.4
	df	1
	P value	<0.0001
	P value summary	****
	Are the survival curves sig different?	Yes
	Median survival
	Wildtype	21
	alh-6lf	14
	Ratio (and its reciprocal)	1.5	0.6667
	95% CI of ratio	1.235 to 1.822	0.5490 to 0.8096
	Hazard Ratio (Mantel-Haenszel)	A/B	B/A
	Ratio (and its reciprocal)	0.701	1.427
	95% CI of ratio	0.5718 to 0.8593	1.164 to 1.749
	Hazard Ratio (logrank)	A/B	B/A
	Ratio (and its reciprocal)	0.7339	1.363
	95% CI of ratio	0.6090 to 0.8845	1.131 to 1.642
