## Supplementary material for "An RNA relay to signal mitochondrial defects across tissues at the cost of healthy aging": Table S6

### Sheet: D1_pharyngeal pumping
Wildtype	alh-6lf(lax105)	adr-2lf(ok735)	adr-2lf;alh-6lf	Pharyngeal	BWM	Neuronal		Šídák's multiple comparisons test	Mean diff.	95.00% CI of diff.	Below threshold?	Summary	Adjusted P Value
212	204	256	216	200	188	220		Wildtype vs. alh-6lf(lax105)	28.4	16.51 to 40.29	Yes	****	<0.0001	A-B
224	200	244	220	208	200	232		Wildtype vs. adr-2lf(ok735)	0.8	-11.09 to 12.69	No	ns	>0.9999	A-C
204	176	236	216	204	172	228		alh-6lf(lax105) vs. adr-2lf;alh-6lf	-29.6	-41.49 to -17.71	Yes	****	<0.0001	B-D
232	184	224	224	216	188	228		adr-2lf;alh-6lf vs. Pharyngeal	23.2	11.31 to 35.09	Yes	****	<0.0001	D-E
252	212	232	252	196	176	224		adr-2lf;alh-6lf vs. BWM	43.2	31.31 to 55.09	Yes	****	<0.0001	D-F
220	192	216	228	204	184	212		adr-2lf;alh-6lf vs. Neuronal	10.2	-1.692 to 22.09	No	ns	0.1332	D-G
228	220	236	216	208	172	220
256	188	208	236	216	172	248		Test details	Mean 1	Mean 2	Mean diff.	SE of diff.	n1	n2	t	DF
196	200	220	232	212	192	212		Wildtype vs. alh-6lf(lax105)	229.8	201.4	28.4	4.453	20	20	6.378	133
264	188	224	256	200	204	220		Wildtype vs. adr-2lf(ok735)	229.8	229	0.8	4.453	20	20	0.1797	133
232	216	228	248	188	196	228		alh-6lf(lax105) vs. adr-2lf;alh-6lf	201.4	231	-29.6	4.453	20	20	6.648	133
252	204	216	220	208	204	216		adr-2lf;alh-6lf vs. Pharyngeal	231	207.8	23.2	4.453	20	20	5.21	133
244	192	252	252	196	208	244		adr-2lf;alh-6lf vs. BWM	231	187.8	43.2	4.453	20	20	9.702	133
212	208	232	232	216	192	228		adr-2lf;alh-6lf vs. Neuronal	231	220.8	10.2	4.453	20	20	2.291	133
248	204	212	228	216	176	228
244	224	228	220	208	184	216
236	208	220	224	212	172	212
212	216	216	248	204	188	204
204	180	244	216	236	196	176
224	212	236	236	208	192	220

### Sheet: D4_pharyngeal pumping
Wildtype	alh-6lf(lax105)	adr-2lf(ok735)	adr-2lf;alh-6lf	Pharyngeal	BWM	Neuronal		Šídák's multiple comparisons test	Mean diff.	95.00% CI of diff.	Below threshold?	Summary	Adjusted P Value
212	212	208	216	164	192	220		Wildtype vs. alh-6lf(lax105)	24.8	12.92 to 36.68	Yes	****	<0.0001	A-B
200	156	192	204	184	168	196		Wildtype vs. adr-2lf(ok735)	-3.4	-15.28 to 8.479	No	ns	0.9711	A-C
196	192	196	232	192	196	212		alh-6lf(lax105) vs. adr-2lf;alh-6lf	-49.4	-61.28 to -37.52	Yes	****	<0.0001	B-D
220	176	204	248	176	180	204		adr-2lf;alh-6lf vs. Pharyngeal	53.8	41.92 to 65.68	Yes	****	<0.0001	D-E
212	152	200	204	180	184	200		adr-2lf;alh-6lf vs. BWM	45.4	33.52 to 57.28	Yes	****	<0.0001	D-F
208	192	220	260	168	168	208		adr-2lf;alh-6lf vs. Neuronal	22.6	10.72 to 34.48	Yes	****	<0.0001	D-G
212	172	228	228	152	180	208
184	188	208	232	176	168	204		Test details	Mean 1	Mean 2	Mean diff.	SE of diff.	n1	n2	t	DF
196	180	236	224	156	176	192		Wildtype vs. alh-6lf(lax105)	205.2	180.4	24.8	4.448	20	20	5.576	133
208	196	204	236	188	188	216		Wildtype vs. adr-2lf(ok735)	205.2	208.6	-3.4	4.448	20	20	0.7644	133
192	224	224	232	196	196	224		alh-6lf(lax105) vs. adr-2lf;alh-6lf	180.4	229.8	-49.4	4.448	20	20	11.11	133
196	204	212	228	176	184	192		adr-2lf;alh-6lf vs. Pharyngeal	229.8	176	53.8	4.448	20	20	12.1	133
216	176	196	236	184	212	204		adr-2lf;alh-6lf vs. BWM	229.8	184.4	45.4	4.448	20	20	10.21	133
196	172	192	248	148	180	212		adr-2lf;alh-6lf vs. Neuronal	229.8	207.2	22.6	4.448	20	20	5.081	133
212	176	212	256	204	176	204
224	156	204	208	192	196	196
220	188	204	236	180	172	220
192	176	216	216	184	188	216
220	164	220	224	168	192	208
188	156	196	228	152	192	208
